# Form and function of actin impacts actin health and aging

**DOI:** 10.1101/2025.11.22.689949

**Authors:** Maxim Averbukh, Hunter Nelson, Tiffany Wang, Caitlin M Lange, Athena Alcala, Tripti Nair, Juri Kim, Daniella Suh, Matthew Vega, Shihong Max Gao, Naibedya Dutta, Rebecca Aviles Barahona, Aeowynn J Coakley, Joe A. Gerke, Sofia F. Odron, Jacqueline G. Clarke, Navjot Singh, Matthew S. Nickel, Jacob C. Peterson, Hannah L. Lam-Truong, Darius Moaddeli, Toni Castro Torres, Maria Oorloff, Melissa Peruch, Hemal Mehta, Max A. Thorwald, Sean P. Curran, Meng C Wang, Tyler A. Johnson, Eileen M. Crimmins, Thalida Em Arpawong, Caroline Kumsta, Gilberto Garcia, Ryo Higuchi-Sanabria

## Abstract

The actin cytoskeleton is a fundamental and highly conserved structure that functions in diverse cellular processes, yet its direct contribution to organismal aging remains unclear. Here, we systematically interrogated how genetic and pharmacologic perturbations of actin structure and function influence lifespan and various hallmarks of aging in *Caenorhabditis elegans*. Whole-animal and tissue-specific knockdown of actin and key actin-binding proteins (ABPs) - *arx-2* (Arp2/3), *unc-60* (cofilin), and *lev-11* (tropomyosin) - led to premature disruption of filament organization, reduced lifespan, and tissue-specific physiological defects. Bulk and single-nucleus RNA-sequencing revealed that ABP knockdowns elicited a strongly “aged” transcriptome. Actin dysfunction broadly exacerbated many age-associated phenotypes, including mitochondrial dysfunction, lipid dysregulation, loss of proteostasis, impaired autophagy, and intestinal barrier failure. Pharmacological destabilization with Latrunculin A mirrored genetic knockdowns, while mild stabilization with Jasplakinolide modestly extended lifespan, emphasizing that optimal and finely-tuned actin function is critical for healthy aging. Finally, analysis of human genome-wide association data revealed that common *ACTB* polymorphisms correlate with differences in age-related decline in gait speed, suggesting evolutionary conservation of actin’s role in healthy aging. Taken together, our results provide a comprehensive and publicly accessible resource that maps, for the first time, how actin integrity intersects with diverse aging pathways across tissues and scales. This descriptive framework is intended to enable future mechanistic discovery by offering a deep, unbiased dataset that can be integrated with emerging studies to define how actin dynamics contribute to aging.
