## Supplementary material for "Form and function of actin impacts actin health and aging": Table S1

### Sheet: Sheet1
Supplemental Table SX. Statistical Analyses of Lifespan Data
Corresponding	Strain, Treatment	Median Lifespan	# Deaths/# Total	% Change in	p-value vs. N2
Figure		[days]		Median Lifespan	Log-rank (Mantel-Cox)
Fig. 2A,B	N2, vector RNAi, FUDR	15	121/123	--	--
	N2, 10% act-1 RNAi, FUDR	13	116/120	-13.3	<0.0001
	N2, 20% act-1 RNAi, FUDR	11	117/120	-26.7	<0.0001
	N2, vector RNAi, FUDR	21	119/120	--	--
	N2, arx-2 RNAi, FUDR	7	120/120	-66.7	<0.0001
	N2, lev-11 RNAi, FUDR	13	118/120	-38.1	<0.0001
	N2, unc-60 RNAi, FUDR	13	120/120	-38.1	<0.0001
	N2, vector RNAi, FUDR	17	118/120	--	--
	N2, 10% act-1 RNAi, FUDR	15	120/120	-11.8	<0.0001
	N2, 20% act-1 RNAi, FUDR	13	97/120	-23.5	<0.0001
	N2, arx-2 RNAi, FUDR	13	117/120	-23.5	<0.0001
	N2, lev-11 RNAi, FUDR	13	119/120	-23.5	<0.0001
	N2, unc-60 RNAi, FUDR	13	117/120	-23.5	<0.0001
	N2, vector RNAi, FUDR	20	118/120	--	--
	N2, 10% act-1 RNAi, FUDR	18	116/120	-10	0.0403
	N2, 20% act-1 RNAi, FUDR	17	111/120	-0.15	0.0176
	N2, arx-2 RNAi, FUDR	16	119/120	-20	<0.0001
	N2, lev-11 RNAi, FUDR	12	111/120	-40	<0.0001
	N2, unc-60 RNAi, FUDR	12	120/120	-40	<0.0001
	N2, vector RNAi	17	95/120	--	--
	N2, arx-2 RNAi	11	95/120	-35.3	<0.0001
	N2, lev-11 RNAi	11	82/120	-35.3	<0.0001
	N2, unc-60 RNAi	9	110/120	-47.1	<0.0001
Fig. 4A	Hypodermal RNAi, vector RNAi, FUDR	17	112/120	--	--
	Hypodermal RNAi, act-1 (10%) RNAi, FUDR	16	108/118	-5.88	0.0003
	Hypodermal RNAi, arx-2 RNAi, FUDR	16	115/120	-5.88	<0.0001
	Hypodermal RNAi, lev-11 RNAi, FUDR	15	109/120	-11.76	<0.0001
	Hypodermal RNAi, unc-60 RNAi, FUDR	16	108/122	-5.88	<0.0001
	Hypodermal RNAi, vector RNAi, FUDR	18	110/120	--	--
	Hypodermal RNAi, act-1 10% RNAi, FUDR	18	107/120	0	0.0126
	Hypodermal RNAi, arx-2 RNAi, FUDR	12	103/120	-33.3	<0.0001
	Hypodermal RNAi, lev-11 RNAi, FUDR	17	101/120	-5.5	0.2798
	Hypodermal RNAi, unc-60 RNAi, FUDR	17	100/120	-5.5	0.8396
	Hypodermal RNAi, vector RNAi, FUDR	18	108/120	--	--
	Hypodermal RNAi, act-1 10 % RNAi, FUDR	18	112/121	0	0.6767
	Hypodermal RNAi, act-1 100 % RNAi, FUDR	18	106/120	0	0.4498
	Hypodermal RNAi, arx-2 RNAi, FUDR	14	116/120	-22.2	<0.0001
	Hypodermal RNAi, lev-11 RNAi, FUDR	20	110/120	11.1	0.8772
	Hypodermal RNAi, unc-60 RNAi, FUDR	18	110/120	0	0.4203
Fig. 4B	Intestine RNAi, vector RNAi, FUDR	15	111/120	--	--
	Intestine RNAi, act-1 (10%) RNAi, FUDR	15	108/123	0	0.9
	Intestine RNAi, arx-2 RNAi, FUDR	8	111/121	-46.7	<0.0001
	Intestine RNAi, lev-11 RNAi, FUDR	17	112/119	13.3	1
	Intestine RNAi, unc-60 RNAi, FUDR	8	94/102	-46.7	<0.0001
	Intestine RNAi, vector RNAi, FUDR	10	96/120	--	--
	Intestine RNAi, act-1 RNAi, FUDR	15	98/121	50	0.022
	Intestine RNAi, unc-60 RNAi, FUDR	16	102/120	60	0.0226
	Intestine RNAi, lev-11 RNAi, FUDR	12	99/123	20	0.2806
	Intestine RNAi, vector RNAi, FUDR	17	110/120		--
	Intestine RNAi, act-1 (100%) RNAi, FUDR	17	112/120	0	0.3652
	Intestine RNAi, arx-2 RNAi, FUDR	8	113/120	-52.9	<0.0001
	Intestine RNAi, vector RNAi, FUDR	16	116/120	--	--
	Intestine RNAi, act-1 100% RNAi, FUDR	16	105/121	0	0.4
	Intestine RNAi, act-1 10% RNAi, FUDR	14	114/120	-12.5	0.2
	Intestine RNAi, arx-2 RNAi, FUDR	7	111/120	-56.3	<0.0001
	Intestine RNAi, lev-11 RNAi, FUDR	14	115/120	-12.5	0.1
	Intestine RNAi, unc-60 RNAi, FUDR	7	111/120	-56.25	<0.0001
	Intestine RNAi, vector RNAi, FUDR	15	118/120	--	--
	Intestine RNAi, act-1 100% RNAi, FUDR	12	113/120	-20	0.0429
	Intestine RNAi, act-1 10% RNAi, FUDR	15	115/120	0	0.1224
	Intestine RNAi, arx-2 RNAi, FUDR	10	117/120	-33.33	<0.0001
	Intestine RNAi, lev-11 RNAi, FUDR	15	119/120	0	0.0023
	Intestine RNAi, unc-60 RNAi, FUDR	10	110/120	-33.33	<0.0001
Fig. 4C	Muscle RNAi, vector RNAi, FUDR	19	116/120	--	--
	Muscle RNAi, act-1 (100%) RNAi, FUDR	10	98/120	-47.37	<0.0001
	Muscle RNAi, arx-2 RNAi, FUDR	17	112/120	-10.53	0.0002
	Muscle RNAi, lev-11 RNAi, FUDR	12	112/121	-36.84	<0.0001
	Muscle RNAi, unc-60 RNAi, FUDR	19	114/121	0	0.005
	Muscle RNAi, vector RNAi, FUDR	20	117/120	--	--
	Muscle RNAi, act-1 (10%) RNAi, FUDR	20	112/120	0	0.1
	Muscle RNAi, arx-2 RNAi, FUDR	18	116/120	-10	<0.0001
	Muscle RNAi, lev-11 RNAi, FUDR	13	112/127	-35	<0.0001
	Muscle RNAi, unc-60 RNAi, FUDR	20	112/120	0	0.8
	Muscle RNAi, vector RNAi, FUDR	16	112/120	--	--
	Muscle RNAi, act-1 (100%) RNAi, FUDR	13	112/120	-18.75	0.0003
	Muscle RNAi, act-1 (10%) RNAi, FUDR	11	120/120	-31.25	<0.0001
	Muscle RNAi, arx-2 RNAi, FUDR	13	119/120	-18.75	<0.0001
	Muscle RNAi, lev-11 RNAi, FUDR	9	100/120	-43.75	<0.0001
	Muscle RNAi, unc-60 RNAi, FUDR	13	119/121	-18.75	0.0358
	Muscle RNAi, vector RNAi, FUDR	15	114/120	--	--
	Muscle RNAi, act-1 (10%) RNAi, FUDR	15	117/120	0	0.2639
	Muscle RNAi, act-1 (100%) RNAi, FUDR	10	103/120	-33.33	<0.0001
Fig. 4C	Neuronal RNAi, vector RNAi, FUDR	24	118/120	--	--
	Neuronal RNAi, act-1 RNAi, FUDR	20	110/120	-16.6	<0.0001
	Neuronal RNAi, arx-2 RNAi, FUDR	10	118/120	-58.3	<0.0001
	Neuronal RNAi, lev-11 RNAi, FUDR	24	112/120	0	0.0127
	Neuronal RNAi, unc-60 RNAi, FUDR	19	115/120	-20.8	<0.0001
	Neuronal RNAi, vector RNAi, FUDR	23	116/120	--	--
	Neuronal RNAi, act-1 RNAi, FUDR	23	113/115	0	0.3813
	Neuronal RNAi, arx-2 RNAi, FUDR	9	119/120	-60.9	<0.0001
	Neuronal RNAi, lev-11 RNAi, FUDR	21	117/120	-8.7	0.3155
	Neuronal RNAi, unc-60 RNAi, FUDR	18	118/120	-21.74	<0.0001
	Neuronal RNAi, vector RNAi, FUDR	24	119/120	--	--
	Neuronal RNAi, act-1 100% RNAi, FUDR	22	117/120	-8.33	0.0015
	Neuronal RNAi, vector RNAi, FUDR	23	106/120	--	--
	Neuronal RNAi, act-1 10% RNAi, FUDR	21	114/120	-8.7	0
	Neuronal RNAi, act-1 100% RNAi, FUDR	17	118/120	-26.1	<0.0001
	Neuronal RNAi, arx-2 RNAi, FUDR	21	110/120	-8.7	0.1
	Neuronal RNAi, lev-11 RNAi, FUDR	19	116/120	-17.4	<0.0001
	Neuronal RNAi, unc-60 RNAi, FUDR	10	120/120	-56.5	<0.0001
Fig. 6A	DMSO, vector RNAi, FUDR	22	97/126	--	--
	1 um Jasp, vector RNAi, FUDR	24	98/126	9.1	0.0004
	2.5 um Jasp, vector RNAi, FUDR	22	127/129	0	0.0002
	5 um Jasp, vector RNAi, FUDR	15	97/126	-31.8	<0.0001
	DMSO, vector RNAi, FUDR	24	125/140	--	--
	1 um Jasp, vector RNAi, FUDR	27	134/135	12.5	<0.0001
	2.5 um Jasp, vector RNAi, FUDR	17	136/136	-29.2	<0.0001
	5 um Jasp, vector RNAi, FUDR	15	125/135	-37.5	<0.0001
	DMSO, vector RNAi, FUDR	19	116/124	--	--
	1 um Jasp, vector RNAi, FUDR	15	109/123	-21.1	<0.0001
	2.5 um Jasp, vector RNAi, FUDR	15	116/126	-21.1	<0.0001
	5 um Jasp, vector RNAi, FUDR	12	142/152	-36.8	<0.0001
	DMSO, vector RNAi, FUDR	22	137/140	--	--
	1 um Jasp, vector RNAi, FUDR	24	140/143	9.1	<0.0001
	DMSO, vector RNAi, FUDR	17	145/159	--	--
	1 um Jasp, vector RNAi, FUDR	22	153/158	29.4	<0.0001
Fig. 6B	DMSO, vector RNAi, FUDR	23	119/120	--	--
	1 um LatA, vector RNAi, FUDR	15	119/120	-34.8	<0.0001
	2.5 um LatA, vector RNAi, FUDR	13	118/120	-43.5	<0.0001
	5 um LatA, vector RNAi, FUDR	11	117/120	-52.2	<0.0001
	10 um LatA, vector RNAi, FUDR	10	118/120	-56.5	<0.0001
	DMSO, vector RNAi, FUDR	19	152/152	--	--
	1 um LatA, vector RNAi, FUDR	15	118/119	-21.1	<0.0001
	2.5 um LatA, vector RNAi, FUDR	15	111/115	-21.1	<0.0001
	5 um LatA, vector RNAi, FUDR	12	108/110	-36.8	<0.0001
	10 um LatA, vector RNAi, FUDR	10	118/119	-47.4	<0.0001
	DMSO, vector RNAi, FUDR	19	95/97	--	--
	1 um LatA, vector RNAi, FUDR	17	88/90	-10.5	0.0021
	2.5 um LatA, vector RNAi, FUDR	15	107/108	-21.1	<0.0001
	5 um LatA, vector RNAi, FUDR	15	80/99	-21.1	<0.0001
	10 um LatA, vector RNAi, FUDR	10	99/99	-47.4	<0.0001
	DMSO, vector RNAi, FUDR	23	119/120	--	--
	1 um LatA, vector RNAi, FUDR	15	119/120	-34.8	<0.0001
	2.5 um LatA, vector RNAi, FUDR	13	118/120	-43.5	<0.0001
	5 um LatA, vector RNAi, FUDR	11	117/120	-52.2	<0.0001
	10 um LatA, vector RNAi, FUDR	10	118/120	-56.5	<0.0001
