## Supplementary material for "Form and function of actin impacts actin health and aging": Table S2

### Sheet:  gait speed SNPs
SNPs associated with decline in gait speed, among European ancestry samples in HRS (n=3,684) and ELSA (n=6,181) with minor allele frequencies of 1% of greater, and the meta-analysis with the same SNPs across all ancestry groups in the HRS (n=4,812 total)
			HRS: European ancestry	HRS: European ancestry	HRS: European ancestry	HRS: European ancestry	HRS: European ancestry	HRS: European ancestry	ELSA: European ancestry	ELSA: European ancestry	ELSA: European ancestry	ELSA: European ancestry	ELSA: European ancestry	ELSA: European ancestry	HRS meta-analysis across all ancestry groups	HRS meta-analysis across all ancestry groups
HRS: European ancestry ELSA: European ancestry HRS meta-analysis	SNPID	SNP name from array	A1	A2	MAF	beta	SE	P-value	A1	A2	MAF	beta	SE	P-value	Z-score	P-value
5566221	rs13447418	kgp5691292	A	G	0.033	0.004	0.017	0.7873	T	C	0.038	-0.015	0.013	0.2467	0.130	0.8966
5578489	rs7781531	rs7781531	A	G	0.033	-0.018	0.017	0.2827	T	C	0.034	-0.030	0.013	0.0157	-1.914	0.0557
5599318	rs117010804	kgp12490861	A	G	0.051	-0.009	0.017	0.5916	T	C	0.053	0.016	0.013	0.1899	-0.998	0.3182
5588306	rs73047183	kgp10051143	G	A	0.081	0.035	0.016	0.0342	C	T	0.078	0.030	0.013	0.0181	2.159	0.0308
5592436	rs852540	rs852540	A	G	0.091	0.035	0.016	0.0329	A	G	0.085	0.039	0.013	0.0018	1.553	0.1205
5595671	rs852535	kgp12530486	A	G	0.128	0.027	0.017	0.1048	T	C	0.122	0.031	0.013	0.0127	1.891	0.0586
5573616	rs881400	kgp3922636	G	A	0.150	0.018	0.017	0.2737	G	A	0.140	0.014	0.013	0.2687	1.355	0.1754
5584234	rs76383714	kgp459429	A	G	0.174	-0.001	0.017	0.9419	A	G	0.157	0.001	0.013	0.9511	0.363	0.7167
5582362	rs6967973	rs6967973	A	G	0.190	0.011	0.017	0.4955	A	G	0.192	0.000	0.013	0.9971	0.932	0.3513
5596849	rs1474445	rs1474445	G	A	0.195	-0.001	0.017	0.9603	G	A	0.182	-0.023	0.013	0.0726	-0.120	0.9044
5572132	rs852392	rs852392	A	G	0.216	-0.029	0.016	0.0787	A	G	0.218	-0.018	0.013	0.1502	-1.670	0.0948
5572226	rs852391	rs852391	G	A	0.218	-0.025	0.016	0.1282	G	A	0.221	-0.018	0.013	0.1539	-1.520	0.1286
5578519	rs6463491	kgp3814578	A	G	0.295	-0.017	0.017	0.2938	A	G	0.293	-0.016	0.013	0.1965	-0.862	0.3885
5589435	rs73047187	kgp3778574	A	G	0.329	0.018	0.017	0.2665	T	C	0.309	0.008	0.013	0.5294	1.467	0.1424
5584193	rs73047176	kgp9810972	A	G	0.355	0.021	0.017	0.1938	T	C	0.340	0.002	0.013	0.8777	1.856	0.0635
5590880	rs852542	kgp5122942	A	C	0.387	0.020	0.017	0.2190	A	C	0.364	0.005	0.013	0.6667	1.117	0.2641
5571625	rs2966449	rs2966449	A	G	0.404	-0.018	0.017	0.2732	T	C	0.398	-0.012	0.013	0.3305	-0.930	0.3524
5566194	rs852427	kgp11379670	G	A	0.407	-0.019	0.017	0.2418	C	T	0.402	-0.015	0.013	0.2334	-0.796	0.4258
Location = Base pair location according to the GRCh37; A1 = minor allele and effect allele; A2 = alternate allele; MAF = minor allele frequency as reported by 1000 genomes; beta = effect sizes provided are standardized regression coefficients; SE = standard error. Rows and SNPs listed in bold are the ones that remain after clumping by linkage disequilibrium in the HRS European ancestry sample.

### Sheet: Frailty SNPs
SNPs associated with decline in frailty index, among European ancestry samples in HRS (n=7,698) and ELSA (n= 7,110) with minor allele frequencies of 1% of greater
			HRS: European ancestry	HRS: European ancestry	HRS: European ancestry	HRS: European ancestry	HRS: European ancestry	HRS: European ancestry	ELSA: European ancestry	ELSA: European ancestry	ELSA: European ancestry	ELSA: European ancestry	ELSA: European ancestry	ELSA: European ancestry
Location	SNPID	SNP name from array	A1	A2	MAF	BETA	SE	P-value	A1	A2	MAF	BETA	SE	P-value
5578489	rs7781531	rs7781531	A	G	0.03259	-0.00288	0.01133	0.7995	T	C	0.03456	0.0184	0.01096	0.09318
5566221	rs13447418	kgp5691292	A	G	0.03562	-0.00292	0.01132	0.7968	T	C	0.0365	-0.00038	0.01095	0.9725
5599318	rs117010804	kgp12490861	A	G	0.04851	0.01358	0.01134	0.2311	T	C	0.05298	0.005658	0.01097	0.6061
5588306	rs73047183	kgp10051143	G	A	0.08092	0.01222	0.01131	0.2801	C	T	0.07829	-0.03717	0.01097	0.000707
5592436	rs852540	rs852540	A	G	0.0884	0.003334	0.01131	0.7683	A	G	0.08625	-0.04361	0.01095	6.85E-05
5595671	rs852535	kgp12530486	A	G	0.1265	-0.00215	0.01132	0.8493	T	C	0.1219	-0.02577	0.01096	0.01876
5573616	rs881400	kgp3922636	G	A	0.145	0.000283	0.01132	0.9801	G	A	0.14	0.01582	0.01098	0.1497
5584234	rs76383714	kgp459429	A	G	0.1722	0.000599	0.01132	0.9578	A	G	0.158	-0.00159	0.01095	0.8847
5596849	rs1474445	rs1474445	G	A	0.1926	0.00067	0.01134	0.9529	G	A	0.1834	0.007105	0.01096	0.5167
5582362	rs6967973	rs6967973	A	G	0.1945	0.01713	0.01136	0.1316	A	G	0.1892	-0.01355	0.01097	0.2168
5572132	rs852392	rs852392	A	G	0.2194	0.02437	0.01131	0.03124	A	G	0.2171	0.006326	0.01096	0.5637
5572226	rs852391	rs852391	G	A	0.2213	0.02573	0.01132	0.02301	G	A	0.2195	0.005613	0.01096	0.6084
5578519	rs6463491	kgp3814578	A	G	0.2948	0.01244	0.01132	0.2719	A	G	0.2914	0.006363	0.01097	0.5617
5589435	rs73047187	kgp3778574	A	G	0.3299	0.004901	0.01135	0.6658	T	C	0.3094	-0.01492	0.01097	0.1736
5584193	rs73047176	kgp9810972	A	G	0.3571	0.01054	0.01133	0.3524	T	C	0.3383	-0.0109	0.01096	0.3199
5590880	rs852542	kgp5122942	A	C	0.3867	-0.00492	0.01135	0.6647	A	C	0.3638	-0.01347	0.01095	0.2186
5571625	rs2966449	rs2966449	A	G	0.4017	0.009879	0.01132	0.383	T	C	0.3961	0.006505	0.01097	0.5532
5566194	rs852427	kgp11379670	G	A	0.4052	0.01391	0.01133	0.2195	C	T	0.4002	0.005309	0.01097	0.6285
Location = Base pair location according to the GRCh37; A1 = minor allele and effect allele; A2 = alternate allele; MAF = minor allele frequency as
reported by 1000 genomes; beta = effect sizes provided are standardized regression coefficients; SE = standard error.
Rows and SNPs listed in bold are the ones that remain after clumping by linkage disequilibrium in the HRS European ancestry sample.
