## Supplementary material for "Form and function of actin impacts actin health and aging": Table S4

### Sheet: in
Sample	Predicted_Biological_Age (hours)	Days		Average
EV1	39.139	1.63079
EV2	43.9497	1.83124		1.46149
EV3	22.139	0.922458
10% act-1 V1	130.198	5.4249
10% act-1 V2	40.5124	1.68802		3.14114
10% act-1 V3	55.4522	2.31051
arx-2 V1	121.963	5.08178
arx-2 V2	114.876	4.78649		4.75319
arx-2 V3	105.391	4.3913
lev-11 V1	48.1966	2.00819
lev-11 V2	46.4875	1.93698		2.25506
lev-11 V3	67.6802	2.82001
unc-60 V1	140.167	5.84027
unc-60 V2	140.412	5.85051		5.51124
unc-60 V3	116.23	4.84292
