## Supplementary material for "Form and function of actin impacts actin health and aging": Table S7

### Sheet: in
Tissue	RNAi	GO_ID	GO_Term	pvalue	p.adjust	qvalue	GeneRatio	BgRatio	Count	geneID
Hypodermis	ARX	GO:0055085	transmembrane transport	7.11517e-11	1.09431e-07	1.0508e-07	206/1543	434/4645	206	aat-3/abt-4/acr-16/aqp-2/aqp-7/aqp-8/aqp-10/aqp-11/asb-2/asg-2/atp-2/atp-3/clh-3/clh-6/cng-1/dif-1/eat-6/egl-8/exc-4/glc-1/glc-2/glr-4/glr-6/glr-7/glt-4/glt-5/glt-6/haf-2/haf-4/haf-7/haf-9/hsp-60/inx-5/inx-10/isp-1/kvs-1/mrp-1/mrp-2/mrp-4/mrp-5/nac-1/ncx-1/ncx-3/nhx-1/nhx-4/nhx-8/nhx-9/nmr-1/nuo-1/oat-1/ooc-3/pept-2/mct-4/pgp-6/pgp-13/prx-5/prx-13/ptd-2/ptr-14/rhr-1/smf-1/snf-12/spp-5/str-176/ant…
Hypodermis	ARX	GO:0006811	monoatomic ion transport	1.73986e-06	0.00133796	0.00128475	114/1543	240/4645	114	acr-16/asb-2/asg-2/atp-2/atp-3/clh-3/clh-6/cng-1/eat-6/egl-8/exc-4/ftn-2/glc-1/glc-2/glr-4/glr-6/glr-7/inx-5/inx-10/isp-1/kvs-1/nac-1/ncx-1/ncx-3/nhx-1/nhx-4/nhx-8/nhx-9/nmr-1/ooc-3/smf-1/snf-12/zipt-16/twk-16/twk-17/twk-22/twk-34/unc-29/unc-93/vha-1/vha-4/vha-6/vha-7/vha-9/vha-10/wnk-1/atp-5/nkb-1/tomm-40/micu-3/kcnl-2/best-13/slc-9B.1/F41E7.2/ttyh-1/lgc-44/vha-17/abts-2/atp-1/vglu-2/sulp-5/R04F…
Hypodermis	ARX	GO:0044281	small molecule metabolic process	4.38168e-06	0.00224634	0.00215702	200/1543	469/4645	200	aco-1/acy-1/ard-1/art-1/asb-2/asg-2/atp-2/atp-3/pah-1/cah-4/cox-5B/clk-1/coq-2/coq-3/cyc-1/dhp-1/dhs-24/dhs-28/ech-4/ech-5/ech-6/elo-1/elo-2/elo-3/elo-5/elo-6/fat-2/fat-4/fat-5/fmo-2/gcy-9/gars-1/gst-42/gst-43/hgo-1/hsf-1/let-767/mdh-2/mel-32/ndx-4/scp-1/sur-5/sur-7/tag-96/bckd-1B/tbh-1/vha-10/mdt-15/atp-5/maa-1/qns-1/C27A7.5/C29F7.3/idh-2/gale-1/acox-1.5/C50F4.16/glna-2/acox-1.1/pfas-1/dlat-1/nd…
Hypodermis	ARX	GO:0002181	cytoplasmic translation	8.1601e-06	0.00313756	0.00301279	30/1543	46/4645	30	egl-45/eif-3.C/eif-3.F/eif-3.G/eif-3.I/inf-1/rplp-0/rplp-1/rplp-2.2/rpl-8/rpl-6/rpl-9/rpl-15/rpl-22/rpl-24/rpl-35A/rpl-36/rpsa-1/rps-23/rps-26/rps-28/rps-29/eif-2beta/R74.7/eif-3.L/eif-2D/rplp-2.1/C37C3.2/cif-1/eif-2gamma
Hypodermis	ARX	GO:0006412	translation	1.9332e-05	0.00542539	0.00520965	114/1543	250/4645	114	aars-2/ccf-1/eef-1A.1/eef-1A.2/egl-45/eif-3.C/eif-3.F/eif-3.G/eif-3.I/ears-1/fib-1/gars-1/hars-1/inf-1/iars-1/kars-1/let-630/mel-32/mars-1/nos-3/pars-1/rplp-0/rplp-1/rplp-2.2/rpl-10a/rpl-8/rpl-3/rpl-4/rpl-5/rpl-6/rpl-9/rpl-10L/rpl-11.2/rpl-12/rpl-13/rpl-14/rpl-15/rpl-13A/rpl-18/rpl-19/rpl-18A/rpl-21/rpl-22/rpl-23/rpl-24/rpl-23A.1/rpl-23A.2/rpl-27/rpl-32/rpl-35A/rpl-35/rpl-36/rpl-38/rpl-36A/rpl-37…
Hypodermis	ARX	GO:0034220	monoatomic ion transmembrane transport	2.39599e-05	0.00542539	0.00520965	98/1543	210/4645	98	acr-16/asb-2/asg-2/atp-2/atp-3/clh-3/clh-6/cng-1/eat-6/egl-8/exc-4/glc-1/glc-2/glr-4/glr-6/glr-7/inx-5/inx-10/isp-1/kvs-1/ncx-1/nhx-1/nhx-4/nhx-8/nhx-9/nmr-1/ooc-3/smf-1/snf-12/zipt-16/twk-16/twk-17/twk-22/twk-34/unc-29/vha-1/vha-4/vha-6/vha-7/vha-9/vha-10/wnk-1/atp-5/nkb-1/micu-3/kcnl-2/best-13/slc-9B.1/F41E7.2/ttyh-1/lgc-44/vha-17/atp-1/sulp-5/R04F11.2/R53.4/sfxn-1.5/ttm-1/tric-1B.1/slc-30A5/be…
Hypodermis	ARX	GO:0009145	purine nucleoside triphosphate biosynthetic process	2.82205e-05	0.00542539	0.00520965	17/1543	22/4645	17	asb-2/asg-2/atp-2/atp-3/cox-5B/cyc-1/ndx-4/vha-10/atp-5/ndk-1/atp-1/R04F11.2/R53.4/F58F12.1/T22D1.3/Y69A2AR.18/Y82E9BR.3
Hypodermis	ARX	GO:0009206	purine ribonucleoside triphosphate biosynthetic process	2.82205e-05	0.00542539	0.00520965	17/1543	22/4645	17	asb-2/asg-2/atp-2/atp-3/cox-5B/cyc-1/ndx-4/vha-10/atp-5/ndk-1/atp-1/R04F11.2/R53.4/F58F12.1/T22D1.3/Y69A2AR.18/Y82E9BR.3
Hypodermis	ARX	GO:0006119	oxidative phosphorylation	3.61345e-05	0.00599198	0.00575371	26/1543	40/4645	26	atp-2/atp-3/cox-5B/clk-1/cyc-1/isp-1/mev-1/nuo-1/phb-1/ndua-5/nduf-6/cox-7C/F45H10.2/R53.4/cox-4/cox-5A/sdha-1/C16A3.5/ndua-13/cyc-2.1/nuo-4/T02H6.11/nuo-2/nuo-5/ndua-8/nduc-2
Hypodermis	ARX	GO:0022904	respiratory electron transport chain	3.89596e-05	0.00599198	0.00575371	24/1543	36/4645	24	cox-5B/cyc-1/isp-1/let-721/mev-1/nuo-1/sdhb-1/ndua-5/nduf-6/cox-7C/F45H10.2/cox-4/cox-5A/sdha-1/C16A3.5/ndua-13/cyc-2.1/K02F3.2/nuo-4/T02H6.11/nuo-2/nuo-5/ndua-8/nduc-2
Intestine	ARX	GO:0006082	organic acid metabolic process	2.26475e-13	4.44909e-10	4.23564e-10	208/2762	389/7713	208	aco-1/alh-6/alh-7/ard-1/art-1/bas-1/cat-2/cat-4/cts-1/daf-9/ech-1.1/ech-4/ech-5/ech-6/ech-7/elo-1/elo-2/elo-4/elo-5/elo-6/elo-8/elo-9/fat-1/fat-2/fat-5/fat-6/fat-7/fum-1/icl-1/gln-3/gln-5/gln-6/gpd-2/gpd-3/gpd-4/gst-42/gst-43/gta-1/hgo-1/hpd-1/let-767/mdh-2/mel-32/mxl-3/nhr-68/pmp-2/pmp-5/pod-2/pyc-1/pyr-1/spl-1/sur-5/spl-2/bckd-1B/tdc-1/B0250.5/B0272.3/acly-2/acs-7/C01G10.9/cyp-35C1/stdh-1/cbl-1…
Intestine	ARX	GO:0045087	innate immune response	7.00639e-13	4.44909e-10	4.23564e-10	152/2762	267/7713	152	aqp-1/atf-7/clc-1/cnc-4/cnc-6/col-179/cpr-3/drh-1/fos-1/fat-2/fat-6/gst-6/gst-7/gst-13/gst-24/gst-38/ins-11/lec-11/lys-2/lys-3/lys-4/lys-6/lys-8/mig-2/nhr-50/nhr-57/nhr-63/nhr-112/pgp-1/pkc-3/pmk-1/skr-3/sma-3/spp-1/spp-18/src-2/tli-1/try-3/try-4/try-5/tsp-1/vab-9/clec-41/C08E8.4/nasp-1/fbxc-58/pals-5/C18D11.6/C18E9.9/C25D7.5/C32H11.3/C32H11.4/C49C3.9/C50F4.9/fshr-1/C55A6.7/drh-3/F01D5.3/F08G2.5/…
Intestine	ARX	GO:0006955	immune response	8.94075e-13	4.44909e-10	4.23564e-10	164/2762	294/7713	164	aqp-1/atf-7/clc-1/cnc-4/cnc-6/col-179/cpr-3/drh-1/fos-1/fat-2/fat-6/gst-6/gst-7/gst-13/gst-24/gst-38/haf-4/haf-9/ins-11/lec-11/lys-2/lys-3/lys-4/lys-6/lys-8/mig-2/nhr-50/nhr-57/nhr-63/nhr-112/nuc-1/pgp-1/pkc-3/plc-1/pmk-1/skr-3/sma-3/spp-1/spp-18/src-2/tli-1/try-3/try-4/try-5/tsp-1/vab-9/clec-41/C08E8.4/nasp-1/fbxc-58/pals-5/C18D11.6/C18E9.9/clec-87/C25D7.5/clec-199/C32H11.3/C32H11.4/C49C3.9/C50F…
Intestine	ARX	GO:0140546	defense response to symbiont	9.04746e-13	4.44909e-10	4.23564e-10	154/2762	272/7713	154	aqp-1/atf-7/clc-1/cnc-4/cnc-6/col-179/cpr-3/cul-6/drh-1/fos-1/fat-2/fat-6/gst-6/gst-7/gst-13/gst-24/gst-38/ins-11/lec-11/lys-2/lys-3/lys-4/lys-6/lys-8/mig-2/nhr-50/nhr-57/nhr-63/nhr-112/nuc-1/pgp-1/pkc-3/pmk-1/skr-3/sma-3/spp-1/spp-18/src-2/tli-1/try-3/try-4/try-5/tsp-1/vab-9/clec-41/C08E8.4/nasp-1/fbxc-58/pals-5/C18D11.6/C18E9.9/C25D7.5/C32H11.3/C32H11.4/C49C3.9/C50F4.9/fshr-1/C55A6.7/drh-3/F01D…
Intestine	ARX	GO:0002376	immune system process	1.21004e-12	4.76028e-10	4.5319e-10	165/2762	297/7713	165	aqp-1/atf-7/clc-1/cnc-4/cnc-6/col-179/cpr-3/drh-1/fos-1/fat-2/fat-6/gst-6/gst-7/gst-13/gst-24/gst-38/haf-4/haf-9/ins-11/lec-11/lys-2/lys-3/lys-4/lys-6/lys-8/mig-2/nhr-50/nhr-57/nhr-63/nhr-112/nuc-1/pgp-1/pkc-3/plc-1/pmk-1/skr-3/sma-3/spp-1/spp-18/src-2/tli-1/try-3/try-4/try-5/tsp-1/vab-9/clec-41/C08E8.4/nasp-1/fbxc-58/pals-5/C18D11.6/C18E9.9/clec-87/rsa-1/C25D7.5/clec-199/C32H11.3/C32H11.4/C49C3.…
Intestine	ARX	GO:0009607	response to biotic stimulus	1.74772e-11	3.81973e-09	3.63648e-09	203/2762	391/7713	203	aqp-1/atf-7/atp-2/bar-1/ced-3/cht-1/clc-1/cnc-4/cnc-6/col-179/cpr-3/cul-6/hsp-90/drh-1/egl-5/fos-1/fat-2/fat-6/fmo-2/gcy-35/gst-6/gst-7/gst-13/gst-24/gst-38/his-24/hsp-16.41/ins-11/kgb-1/lec-8/lec-11/lys-2/lys-3/lys-4/lys-6/lys-8/mig-2/mlk-1/nhr-23/nhr-50/nhr-57/nhr-63/nhr-112/nlp-29/nlp-31/nuc-1/pgp-1/pkc-3/plc-1/pmk-1/skn-1/skr-3/sma-3/spp-1/spp-2/spp-12/spp-18/src-2/spl-2/tli-1/try-3/try-4/try…
Intestine	ARX	GO:0043207	response to external biotic stimulus	1.74772e-11	3.81973e-09	3.63648e-09	203/2762	391/7713	203	aqp-1/atf-7/atp-2/bar-1/ced-3/cht-1/clc-1/cnc-4/cnc-6/col-179/cpr-3/cul-6/hsp-90/drh-1/egl-5/fos-1/fat-2/fat-6/fmo-2/gcy-35/gst-6/gst-7/gst-13/gst-24/gst-38/his-24/hsp-16.41/ins-11/kgb-1/lec-8/lec-11/lys-2/lys-3/lys-4/lys-6/lys-8/mig-2/mlk-1/nhr-23/nhr-50/nhr-57/nhr-63/nhr-112/nlp-29/nlp-31/nuc-1/pgp-1/pkc-3/plc-1/pmk-1/skn-1/skr-3/sma-3/spp-1/spp-2/spp-12/spp-18/src-2/spl-2/tli-1/try-3/try-4/try…
Intestine	ARX	GO:0044419	biological process involved in interspecies interaction between organisms	1.74772e-11	3.81973e-09	3.63648e-09	203/2762	391/7713	203	aqp-1/atf-7/atp-2/bar-1/ced-3/cht-1/clc-1/cnc-4/cnc-6/col-179/cpr-3/cul-6/hsp-90/drh-1/egl-5/fos-1/fat-2/fat-6/fmo-2/gcy-35/gst-6/gst-7/gst-13/gst-24/gst-38/his-24/hsp-16.41/ins-11/kgb-1/lec-8/lec-11/lys-2/lys-3/lys-4/lys-6/lys-8/mig-2/mlk-1/nhr-23/nhr-50/nhr-57/nhr-63/nhr-112/nlp-29/nlp-31/nuc-1/pgp-1/pkc-3/plc-1/pmk-1/skn-1/skr-3/sma-3/spp-1/spp-2/spp-12/spp-18/src-2/spl-2/tli-1/try-3/try-4/try…
Intestine	ARX	GO:0051707	response to other organism	1.74772e-11	3.81973e-09	3.63648e-09	203/2762	391/7713	203	aqp-1/atf-7/atp-2/bar-1/ced-3/cht-1/clc-1/cnc-4/cnc-6/col-179/cpr-3/cul-6/hsp-90/drh-1/egl-5/fos-1/fat-2/fat-6/fmo-2/gcy-35/gst-6/gst-7/gst-13/gst-24/gst-38/his-24/hsp-16.41/ins-11/kgb-1/lec-8/lec-11/lys-2/lys-3/lys-4/lys-6/lys-8/mig-2/mlk-1/nhr-23/nhr-50/nhr-57/nhr-63/nhr-112/nlp-29/nlp-31/nuc-1/pgp-1/pkc-3/plc-1/pmk-1/skn-1/skr-3/sma-3/spp-1/spp-2/spp-12/spp-18/src-2/spl-2/tli-1/try-3/try-4/try…
Intestine	ARX	GO:0098542	defense response to other organism	2.60864e-11	5.13119e-09	4.88502e-09	202/2762	390/7713	202	aqp-1/atf-7/atp-2/bar-1/ced-3/clc-1/cnc-4/cnc-6/col-179/cpr-3/cul-6/hsp-90/drh-1/egl-5/fos-1/fat-2/fat-6/fmo-2/gcy-35/gst-6/gst-7/gst-13/gst-24/gst-38/his-24/hsp-16.41/ins-11/kgb-1/lec-8/lec-11/lys-2/lys-3/lys-4/lys-6/lys-8/mig-2/mlk-1/nhr-23/nhr-50/nhr-57/nhr-63/nhr-112/nlp-29/nlp-31/nuc-1/pgp-1/pkc-3/plc-1/pmk-1/skn-1/skr-3/sma-3/spp-1/spp-2/spp-12/spp-18/src-2/spl-2/tli-1/try-3/try-4/try-5/tsp…
Intestine	LEV	GO:0007186	G protein-coupled receptor signaling pathway	4.85262e-08	8.66678e-05	8.41801e-05	112/1400	385/7713	112	acy-2/cfz-2/dop-1/egl-6/egl-47/flp-5/flp-9/flp-11/flp-18/gpa-1/gpa-3/gpa-6/gpa-9/gpa-16/nlp-8/nlp-9/nlp-11/nlp-12/nlp-13/nlp-15/nlp-18/nlp-21/nlp-24/nlp-25/nlp-26/nlp-28/npr-2/sro-1/str-144/str-163/tag-89/rhgf-1/mihp-1/str-264/C11E4.8/dmsr-8/C39B10.1/npr-18/C47E8.3/npr-10/frpr-21/nlp-59/nlp-57/gnrr-6/F16C3.1/F23D12.7/npr-6/F41E7.7/F53H4.3/H09F14.1/K01A6.6/T02D1.4/npr-26/nlp-80/srsx-36/nlp-53/Y62E…
Intestine	LEV	GO:0006260	DNA replication	3.44946e-07	0.000308037	0.000299195	41/1400	105/7713	41	cdk-4/cdt-1/crn-1/dbl-1/div-1/dna-2/dog-1/him-6/hmg-3/mcm-2/mcm-3/mcm-6/pri-1/pri-2/rcq-5/rfc-2/rfc-3/rfc-4/rnh-2/asfl-1/F12F6.7/ctf-4/pole-1/evl-18/smc-6/sel-13/T09F3.5/orc-4/mcm-10/orc-5/rnh-1.2/trul-1/D1007.8/tofu-6/polk-1/R03H10.6/R03H10.7/T24C4.5/T26A5.8/rev-3/psf-3
Intestine	LEV	GO:0000280	nuclear division	8.43372e-07	0.000423902	0.000411735	62/1400	190/7713	62	air-1/air-2/bir-1/bmk-1/cdk-1/cep-1/csc-1/cyk-4/dog-1/eri-1/fzy-1/hcp-2/hcp-6/him-5/him-6/him-8/him-10/htp-3/icp-1/ify-1/ima-2/klc-1/klp-15/mab-10/mat-3/mdf-2/mei-1/msh-5/ndc-80/plk-1/plk-2/puf-8/rad-54.L/rec-1/rec-8/rfs-1/san-1/spd-1/spd-3/spe-6/spo-11/syp-2/zen-4/xpf-1/cpar-1/capg-2/top-2/rmh-2/zim-1/zim-2/zim-3/ani-1/spdl-1/tofu-6/rod-1/egg-5/knl-3/zwl-1/tpxl-1/him-19/gcna-1/cin-4
Intestine	LEV	GO:0140013	meiotic nuclear division	9.65167e-07	0.000423902	0.000411735	43/1400	116/7713	43	air-2/cdk-1/cep-1/csc-1/cyk-4/dog-1/eri-1/fzy-1/hcp-2/him-5/him-6/him-8/him-10/htp-3/icp-1/ify-1/klc-1/mat-3/mei-1/msh-5/plk-1/plk-2/puf-8/rad-54.L/rec-1/rec-8/rfs-1/spd-3/spe-6/spo-11/syp-2/zen-4/xpf-1/top-2/rmh-2/zim-1/zim-2/zim-3/ani-1/egg-5/him-19/gcna-1/cin-4
Intestine	LEV	GO:0022402	cell cycle process	1.18674e-06	0.000423902	0.000411735	117/1400	430/7713	117	act-2/air-1/air-2/bir-1/bmk-1/cdc-25.1/cdk-1/cdk-4/cdt-1/cpg-1/cep-1/chk-2/clk-2/coh-3/csc-1/cyb-2.1/cyk-4/dbl-1/dog-1/eri-1/fbf-1/fzy-1/gpa-16/ham-1/hcp-2/hcp-6/him-5/him-6/him-8/him-10/hpl-2/hpr-17/htp-1/htp-3/icp-1/ify-1/ima-2/klc-1/klp-15/klp-17/lem-2/ect-2/mab-10/mat-3/mcm-2/mcm-3/mcm-6/mdf-2/mei-1/mes-1/mom-1/mom-2/mrt-2/msh-5/ndc-80/nhr-67/par-2/phg-1/plk-1/plk-2/puf-8/rad-54.L/rec-1/rec-8…
Intestine	LEV	GO:0051321	meiotic cell cycle	3.12036e-06	0.000766855	0.000744844	64/1400	205/7713	64	act-2/air-2/apc-10/bir-1/cdc-25.1/cdk-1/cep-1/cpb-1/csc-1/cyk-4/dog-1/eri-1/fbf-1/fzy-1/gld-1/hcp-2/hcp-6/him-5/him-6/him-8/him-10/htp-1/htp-3/icp-1/ify-1/ima-2/klc-1/mat-3/mei-1/msh-5/ndc-80/plk-1/plk-2/puf-8/rad-54.L/rec-1/rec-8/rfs-1/spd-3/spe-6/spo-11/syp-2/wee-1.3/zen-4/aspm-1/xpf-1/smc-6/top-2/rmh-2/zim-1/zim-2/zim-3/ani-1/mett-10/cdc-26/knl-2/emb-1/R03H10.6/R03H10.7/egg-5/zwl-1/him-19/gcna…
Intestine	LEV	GO:0098813	nuclear chromosome segregation	3.12351e-06	0.000766855	0.000744844	48/1400	140/7713	48	air-1/air-2/bir-1/bmk-1/cep-1/csc-1/cyk-4/eri-1/fzy-1/hcp-2/hcp-6/him-5/him-6/him-8/him-10/htp-3/icp-1/ify-1/klp-15/mat-3/mdf-2/mei-1/msh-5/ndc-80/plk-1/rec-8/san-1/spd-1/spd-3/spe-6/syp-2/zen-4/xpf-1/cpar-1/capg-2/top-2/zim-1/zim-2/zim-3/spdl-1/tofu-6/rod-1/knl-3/zwl-1/tpxl-1/him-19/gcna-1/cin-4
Intestine	LEV	GO:0006259	DNA metabolic process	3.77325e-06	0.000766855	0.000744844	85/1400	296/7713	85	apn-1/brd-1/cdk-4/cdt-1/chk-2/clk-2/crn-1/dbl-1/dcr-1/div-1/dna-2/dog-1/hda-2/hil-2/hil-3/hil-4/him-5/him-6/hmg-3/hpr-17/htp-3/mcm-2/mcm-3/mcm-6/mrt-2/msh-5/pri-1/pri-2/rad-54.L/rcq-5/rec-1/rec-8/rfc-2/rfc-3/rfc-4/rfs-1/rnh-2/spo-11/syp-2/asfl-1/com-1/xpf-1/csa-1/F12F6.7/ctf-4/pole-1/evl-18/exo-1/F53H4.6/smc-6/JC8.7/top-2/nth-1/sel-13/rmh-2/T09F3.5/dvc-1/orc-4/mcm-10/tdpt-1/orc-5/rnh-1.2/trul-1/C…
Intestine	LEV	GO:0007218	neuropeptide signaling pathway	3.86433e-06	0.000766855	0.000744844	63/1400	202/7713	63	flp-5/flp-9/flp-11/flp-18/nlp-8/nlp-9/nlp-11/nlp-12/nlp-13/nlp-15/nlp-18/nlp-21/nlp-24/nlp-25/nlp-26/nlp-28/npr-2/mihp-1/C11E4.8/C39B10.1/npr-10/nlp-59/nlp-57/gnrr-6/F23D12.7/npr-6/F41E7.7/F53H4.3/T02D1.4/nlp-80/nlp-53/Y62E10A.19/mihp-2/nlp-69/nlp-34/C04E6.13/C07A12.2/C13A10.2/C18A11.2/C23G10.11/daf-37/C35B1.7/C44C1.6/C45B2.2/C49H3.12/F09E5.14/F09E10.1/npr-7/npr-27/frpr-8/gnrr-5/H23L24.4/K03B4.4/…
Intestine	LEV	GO:0006261	DNA-templated DNA replication	5.34488e-06	0.000954596	0.000927196	28/1400	67/7713	28	cdk-4/cdt-1/dbl-1/div-1/dna-2/dog-1/him-6/mcm-2/mcm-3/mcm-6/pri-1/pri-2/rcq-5/rfc-2/rfc-3/rfc-4/F12F6.7/ctf-4/pole-1/evl-18/sel-13/orc-4/mcm-10/orc-5/trul-1/T24C4.5/T26A5.8/psf-3
Intestine	UNC	GO:0007186	G protein-coupled receptor signaling pathway	4.13759e-07	0.000444197	0.000439109	233/3716	385/7713	233	acy-2/arr-1/dgk-1/dgk-3/dop-2/egl-6/egl-47/flp-4/flp-5/flp-7/flp-16/flp-21/gar-3/gpa-1/gpa-2/gpa-4/gpa-8/gpa-9/gpa-13/gpa-14/gpa-15/gpa-16/grk-2/lite-1/kqt-1/lat-2/mgl-1/nlp-8/nlp-10/nlp-11/nlp-12/nlp-13/nlp-17/nlp-18/nlp-19/nlp-20/nlp-21/nlp-24/nlp-26/nlp-30/nlp-31/npr-1/npr-2/odr-3/ser-3/ser-7/sra-10/sra-14/sra-36/sre-2/sro-1/str-144/str-163/str-182/str-245/str-262/tkr-3/rhgf-1/tyra-3/npr-16/np…
Intestine	UNC	GO:0006082	organic acid metabolic process	4.50733e-07	0.000444197	0.000439109	235/3716	389/7713	235	ard-1/art-1/bas-1/cat-2/cat-4/daf-9/ech-1.1/ech-5/ech-6/elo-1/elo-2/elo-4/elo-5/elo-6/fat-1/fat-2/fat-5/fat-6/fat-7/fum-1/icl-1/gln-1/gln-3/gln-5/gln-6/gpd-1/gpd-2/gpd-3/gpd-4/gst-42/gta-1/hgo-1/hpd-1/ldh-1/let-767/mdh-2/nhr-68/asns-1/pmp-3/pmp-5/pps-1/pyc-1/pyr-1/spl-1/sur-5/spl-2/bckd-1B/tdc-1/tph-1/tpi-1/B0250.5/B0272.3/acly-2/acs-7/C01G10.7/C01G10.9/cyp-35C1/stdh-1/cbl-1/maa-1/fath-1/cyp-36A1…
Intestine	UNC	GO:0043436	oxoacid metabolic process	1.92953e-05	0.010866	0.0107416	212/3716	360/7713	212	ard-1/art-1/bas-1/cat-2/cat-4/ech-1.1/ech-5/ech-6/elo-1/elo-2/elo-4/elo-5/elo-6/fat-1/fat-2/fat-5/fat-6/fat-7/fum-1/icl-1/gln-1/gln-3/gln-5/gln-6/gpd-1/gpd-2/gpd-3/gpd-4/gst-42/gta-1/hgo-1/hpd-1/ldh-1/let-767/mdh-2/nhr-68/asns-1/pmp-3/pmp-5/pps-1/pyc-1/pyr-1/spl-1/sur-5/spl-2/bckd-1B/tdc-1/tph-1/tpi-1/B0250.5/B0272.3/acly-2/acs-7/C01G10.7/C01G10.9/stdh-1/cbl-1/maa-1/fath-1/idh-2/acs-19/ddo-1/gcsh…
Intestine	UNC	GO:0019752	carboxylic acid metabolic process	2.40276e-05	0.010866	0.0107416	211/3716	359/7713	211	ard-1/art-1/bas-1/cat-2/cat-4/ech-1.1/ech-5/ech-6/elo-1/elo-2/elo-4/elo-5/elo-6/fat-1/fat-2/fat-5/fat-6/fat-7/fum-1/icl-1/gln-1/gln-3/gln-5/gln-6/gpd-1/gpd-2/gpd-3/gpd-4/gst-42/gta-1/hgo-1/hpd-1/ldh-1/let-767/mdh-2/nhr-68/asns-1/pmp-3/pmp-5/pyc-1/pyr-1/spl-1/sur-5/spl-2/bckd-1B/tdc-1/tph-1/tpi-1/B0250.5/B0272.3/acly-2/acs-7/C01G10.7/C01G10.9/stdh-1/cbl-1/maa-1/fath-1/idh-2/acs-19/ddo-1/gcsh-1/F01…
Intestine	UNC	GO:0050877	nervous system process	2.75648e-05	0.010866	0.0107416	126/3716	202/7713	126	acr-3/acr-5/acr-6/acr-7/acr-8/acr-11/acr-12/acr-16/acr-18/acr-19/acr-20/acr-21/acr-23/add-1/age-1/avr-14/avr-15/bas-1/bbs-8/cat-2/che-12/cng-1/cup-4/daf-11/des-2/egl-47/exp-1/gap-1/gcy-9/gcy-22/gcy-33/lgc-57/lgc-58/lgc-56/glr-1/gpa-2/lite-1/hen-1/hpl-2/hum-6/ins-1/ins-7/irk-3/lev-1/lim-6/mec-4/mec-7/mec-9/mec-10/mec-15/mec-18/odr-3/odr-4/osm-6/pdl-1/pef-1/sra-10/sra-14/sra-36/sra-37/sre-2/srg-32/…
Intestine	UNC	GO:0045087	innate immune response	3.46358e-05	0.0113778	0.0112475	161/3716	267/7713	161	apm-1/aqp-1/clc-1/cnc-6/cpr-3/dbl-1/fat-2/fat-6/gst-13/gst-24/gst-38/ins-11/lec-11/lys-1/lys-2/lys-3/lys-4/lys-6/lys-8/mev-1/mig-2/nhr-57/nhr-63/nhr-94/nhr-112/pgp-1/pgp-3/pkc-3/pqm-1/skr-3/spp-1/spp-18/src-2/tir-1/tli-1/try-3/try-4/try-5/tsp-1/vab-9/nhr-150/C08E8.4/nasp-1/fbxc-58/C18D11.6/C18E9.9/C25D7.5/C32H11.3/C32H11.4/fipr-23/C49C3.9/C50F4.9/C55A6.7/drh-3/ugt-44/F01D5.1/F01D5.3/F01D5.5/irg-4…
Intestine	UNC	GO:0140546	defense response to symbiont	4.97087e-05	0.0139966	0.0138362	163/3716	272/7713	163	apm-1/aqp-1/clc-1/cnc-6/cpr-3/cul-6/dbl-1/fat-2/fat-6/gst-13/gst-24/gst-38/ins-11/lec-11/lys-1/lys-2/lys-3/lys-4/lys-6/lys-8/mev-1/mig-2/nhr-57/nhr-63/nhr-94/nhr-112/nuc-1/pgp-1/pgp-3/pkc-3/pqm-1/skr-3/spp-1/spp-18/src-2/tir-1/tli-1/try-3/try-4/try-5/tsp-1/vab-9/nhr-150/C08E8.4/nasp-1/fbxc-58/C18D11.6/C18E9.9/C25D7.5/C32H11.3/C32H11.4/fipr-23/C49C3.9/C50F4.9/C55A6.7/drh-3/ugt-44/F01D5.1/F01D5.3/F…
Intestine	UNC	GO:0099565	chemical synaptic transmission, postsynaptic	0.000114074	0.0281051	0.0277831	50/3716	71/7713	50	acr-3/acr-5/acr-6/acr-7/acr-8/acr-11/acr-12/acr-16/acr-18/acr-19/acr-20/acr-21/acr-23/avr-14/avr-15/cup-4/des-2/exp-1/lgc-57/lgc-58/lgc-56/lev-1/mec-15/unc-38/unc-63/lgc-20/lgc-41/acc-2/lgc-31/lgc-44/lgc-47/acc-1/lgc-49/lgc-25/lgc-9/lgc-39/pbo-6/acc-3/lgc-30/lgc-12/lgc-1/lgc-54/lgc-40/lgc-34/lgc-45/lgc-42/lgc-33/lgc-46/lgc-27/acr-25
Intestine	UNC	GO:0060079	excitatory postsynaptic potential	0.000169298	0.0357586	0.0353489	49/3716	70/7713	49	acr-3/acr-5/acr-6/acr-7/acr-8/acr-11/acr-12/acr-16/acr-18/acr-19/acr-20/acr-21/acr-23/avr-14/avr-15/cup-4/des-2/exp-1/lgc-57/lgc-58/lgc-56/lev-1/unc-38/unc-63/lgc-20/lgc-41/acc-2/lgc-31/lgc-44/lgc-47/acc-1/lgc-49/lgc-25/lgc-9/lgc-39/pbo-6/acc-3/lgc-30/lgc-12/lgc-1/lgc-54/lgc-40/lgc-34/lgc-45/lgc-42/lgc-33/lgc-46/lgc-27/acr-25
Intestine	UNC	GO:0009607	response to biotic stimulus	0.000288979	0.0357586	0.0353489	222/3716	391/7713	222	apm-1/aqp-1/bar-1/bli-3/cht-1/clc-1/cnc-6/cpr-3/cul-6/hsp-90/dbl-1/eef-2/egl-5/fat-2/fat-6/fmo-2/gcy-35/gpa-2/grd-3/grh-1/gst-13/gst-24/gst-38/hcf-1/ins-11/kgb-1/lec-8/lec-11/lgg-3/lys-1/lys-2/lys-3/lys-4/lys-6/lys-8/mev-1/mig-2/mlk-1/nhr-23/nhr-57/nhr-63/nhr-94/nhr-112/nlp-31/nuc-1/pgp-1/pgp-3/pkc-3/pqm-1/skr-3/spp-1/spp-2/spp-12/spp-18/src-2/spl-2/tir-1/tli-1/tol-1/try-3/try-4/try-5/tsp-1/vab-9…
Muscle	ARX	GO:0003012	muscle system process	3.77359e-06	0.00172265	0.00167627	15/267	30/1836	15	eat-6/egl-19/lev-11/mlc-2/mup-2/myo-3/tni-1/tnt-2/unc-22/unc-27/unc-29/unc-54/unc-87/unc-89/unc-103
Muscle	ARX	GO:0006936	muscle contraction	3.77359e-06	0.00172265	0.00167627	15/267	30/1836	15	eat-6/egl-19/lev-11/mlc-2/mup-2/myo-3/tni-1/tnt-2/unc-22/unc-27/unc-29/unc-54/unc-87/unc-89/unc-103
Muscle	ARX	GO:0006937	regulation of muscle contraction	2.51181e-05	0.00573321	0.00557887	11/267	20/1836	11	eat-6/egl-19/lev-11/mlc-2/mup-2/tnt-2/unc-22/unc-29/unc-87/unc-89/unc-103
Muscle	ARX	GO:0090257	regulation of muscle system process	2.51181e-05	0.00573321	0.00557887	11/267	20/1836	11	eat-6/egl-19/lev-11/mlc-2/mup-2/tnt-2/unc-22/unc-29/unc-87/unc-89/unc-103
Muscle	ARX	GO:0006811	monoatomic ion transport	4.56548e-05	0.00833656	0.00811213	36/267	131/1836	36	atp-2/ced-11/eat-6/egl-19/exl-1/glc-2/glr-6/mec-2/oct-1/slo-2/trp-1/twk-16/twk-17/twk-24/unc-29/unc-68/unc-103/unc-105/vha-2/kcnl-1/pezo-1/nkb-1/atp-1/sfxn-1.5/sulp-7/vha-13/egas-3/shk-1/B0310.1/sup-18/pbo-6/F53B1.8/del-10/Y69A2AR.18/shl-1/Y82E9BR.3
Muscle	ARX	GO:0034220	monoatomic ion transmembrane transport	8.04364e-05	0.0122397	0.0119102	33/267	119/1836	33	atp-2/ced-11/eat-6/egl-19/exl-1/glc-2/glr-6/mec-2/slo-2/trp-1/twk-16/twk-17/twk-24/unc-29/unc-68/unc-103/unc-105/vha-2/kcnl-1/pezo-1/nkb-1/atp-1/sfxn-1.5/sulp-7/vha-13/egas-3/shk-1/B0310.1/pbo-6/del-10/Y69A2AR.18/shl-1/Y82E9BR.3
Muscle	ARX	GO:0045214	sarcomere organization	0.00013418	0.017501	0.0170298	11/267	23/1836	11	clp-1/mup-2/myo-3/pat-3/tnt-2/unc-15/unc-22/unc-27/unc-52/unc-54/unc-89
Muscle	ARX	GO:0098655	monoatomic cation transmembrane transport	0.000236553	0.0236608	0.0230238	26/267	90/1836	26	atp-2/ced-11/eat-6/egl-19/mec-2/slo-2/trp-1/twk-16/twk-17/twk-24/unc-68/unc-103/unc-105/vha-2/kcnl-1/pezo-1/nkb-1/atp-1/vha-13/egas-3/shk-1/B0310.1/del-10/Y69A2AR.18/shl-1/Y82E9BR.3
Muscle	ARX	GO:0044057	regulation of system process	0.000242713	0.0236608	0.0230238	12/267	28/1836	12	eat-6/egl-19/lev-11/mec-2/mlc-2/mup-2/tnt-2/unc-22/unc-29/unc-87/unc-89/unc-103
Muscle	ARX	GO:0055085	transmembrane transport	0.000259154	0.0236608	0.0230238	47/267	201/1836	47	atp-2/ced-11/eat-6/egl-19/exl-1/glc-2/glr-6/glt-4/mec-2/oct-1/oct-2/slo-2/ant-1.1/trp-1/twk-16/twk-17/twk-24/unc-29/unc-68/unc-103/unc-105/vha-2/kcnl-1/pezo-1/spin-1/C13C4.6/nkb-1/D1046.4/slc-25A42/atp-1/ent-2/sfxn-1.5/sulp-7/slc-36.3/vha-13/egas-3/shk-1/B0310.1/pbo-6/F53B1.8/vpat-1/H11E01.2/K02F3.2/del-10/Y69A2AR.18/shl-1/Y82E9BR.3
Muscle	UNC	GO:0098609	cell-cell adhesion	3.47332e-05	0.0193437	0.0188285	17/516	25/1836	17	bar-1/clc-3/him-4/jac-1/pat-2/pat-3/rig-3/sax-3/srgp-1/nlg-1/tln-1/unc-40/unc-97/wrk-1/zig-1/rig-6/zig-11
Muscle	UNC	GO:0045214	sarcomere organization	3.88427e-05	0.0193437	0.0188285	16/516	23/1836	16	clp-1/mup-2/myo-3/pat-2/pat-3/tnt-2/tnt-3/unc-15/unc-22/unc-45/unc-52/unc-54/unc-89/unc-97/unc-112/sorb-1
Muscle	UNC	GO:0051153	regulation of striated muscle cell differentiation	0.000106686	0.0345014	0.0335825	10/516	12/1836	10	clp-1/pat-2/pat-3/pat-9/unc-15/unc-22/unc-52/unc-89/unc-97/unc-112
Muscle	UNC	GO:0051495	positive regulation of cytoskeleton organization	0.000315926	0.0345014	0.0335825	12/516	17/1836	12	clp-1/pat-2/pat-3/unc-15/unc-22/unc-52/unc-89/unc-97/unc-112/wve-1/T24B8.4/F53E2.2
Muscle	UNC	GO:1902905	positive regulation of supramolecular fiber organization	0.000315926	0.0345014	0.0335825	12/516	17/1836	12	clp-1/pat-2/pat-3/unc-15/unc-22/unc-52/unc-89/unc-97/unc-112/wve-1/T24B8.4/F53E2.2
Muscle	UNC	GO:0051155	positive regulation of striated muscle cell differentiation	0.000322286	0.0345014	0.0335825	9/516	11/1836	9	clp-1/pat-2/pat-3/unc-15/unc-22/unc-52/unc-89/unc-97/unc-112
Muscle	UNC	GO:0060297	regulation of sarcomere organization	0.000322286	0.0345014	0.0335825	9/516	11/1836	9	clp-1/pat-2/pat-3/unc-15/unc-22/unc-52/unc-89/unc-97/unc-112
Muscle	UNC	GO:0060298	positive regulation of sarcomere organization	0.000322286	0.0345014	0.0335825	9/516	11/1836	9	clp-1/pat-2/pat-3/unc-15/unc-22/unc-52/unc-89/unc-97/unc-112
Muscle	UNC	GO:0110020	regulation of actomyosin structure organization	0.000322286	0.0345014	0.0335825	9/516	11/1836	9	clp-1/pat-2/pat-3/unc-15/unc-22/unc-52/unc-89/unc-97/unc-112
Muscle	UNC	GO:0051147	regulation of muscle cell differentiation	0.000346399	0.0345014	0.0335825	10/516	13/1836	10	clp-1/pat-2/pat-3/pat-9/unc-15/unc-22/unc-52/unc-89/unc-97/unc-112
Neuron	ARX	GO:0007186	G protein-coupled receptor signaling pathway	1.15928e-06	0.00149431	0.0014729	62/593	185/3102	62	dop-1/egl-6/egl-8/egl-10/flp-16/fmi-1/gar-2/mgl-2/nlp-3/nlp-6/nlp-10/nlp-13/nlp-20/npr-2/ser-2/sro-1/octr-1/tkr-1/npr-16/dcar-1/C39B10.1/npr-10/E04D5.5/nlp-79/F16C3.1/gpr-158/flp-22/sprr-2/F52D10.4/dmsr-1/pcdr-1/nlp-88/sprr-1/dop-5/T11F9.1/T20B3.14/nlp-53/dmsr-5/lury-1/mihp-2/npr-42/adah-1/C07A12.2/C23G10.11/flp-24/C24A3.2/sphr-1/dmsr-7/npr-35/D2096.9/F13H6.5/F36D4.4/gnrr-1/srb-16/K03H6.5/R11F4.2…
Neuron	ARX	GO:0007638	mechanosensory behavior	9.81416e-05	0.0462898	0.0456264	11/593	18/3102	11	dop-1/kvs-1/mec-1/mec-2/mec-3/mec-7/mec-8/mec-9/mec-12/mec-18/mps-1
Neuron	ARX	GO:0007218	neuropeptide signaling pathway	0.000107734	0.0462898	0.0456264	31/593	85/3102	31	flp-16/nlp-3/nlp-6/nlp-10/nlp-13/nlp-20/npr-2/dcar-1/C39B10.1/npr-10/E04D5.5/nlp-79/flp-22/F52D10.4/dmsr-1/nlp-88/T20B3.14/nlp-53/lury-1/mihp-2/C07A12.2/C23G10.11/flp-24/C24A3.2/sphr-1/npr-35/D2096.9/F13H6.5/npr-21/B0252.8/H17B01.5
