## Supplementary material for "Form and function of actin impacts actin health and aging": Table S9

### Sheet: Actin Heatmap (S1E)
WBGene	Gene	log2FC	padj	condition
WBGene00000063	act-1	-1.00035	0.328295	10% act-1
WBGene00000064	act-2	-0.555946	0.531112	10% act-1
WBGene00000065	act-3	-1.32446	0.12925	10% act-1
WBGene00000066	act-4	-0.987841	0.251284	10% act-1
WBGene00000067	act-5	0.62387	0.359194	10% act-1
WBGene00000199	arx-1	-0.0442961	0.953994	10% act-1
WBGene00000200	arx-2	0.166162	0.942592	10% act-1
WBGene00000201	arx-3	0.139763	0.854462	10% act-1
WBGene00000203	arx-5	0.433006	0.0843273	10% act-1
WBGene00000204	arx-6	0.123261	0.836897	10% act-1
WBGene00000205	arx-7	0.543406	0.266248	10% act-1
WBGene00000228	atn-1	-0.367423	0.602434	10% act-1
WBGene00000292	cap-1	0.241685	0.625954	10% act-1
WBGene00000293	cap-2	0.250125	0.503775	10% act-1
WBGene00000768	cor-1	-0.584108	0.502755	10% act-1
WBGene00000780	cpn-4	0.383669	0.587885	10% act-1
WBGene00001132	alp-1	-0.0281574	0.978391	10% act-1
WBGene00004075	pod-1	0.131424	0.910646	10% act-1
WBGene00004855	sma-1	0.267588	0.871138	10% act-1
WBGene00006794	unc-60	-0.218281	0.836897	10% act-1
WBGene00006803	unc-70	-0.441112	0.560962	10% act-1
WBGene00006957	wsp-1	0.0144416	0.989187	10% act-1
WBGene00006958	wve-1	0.237065	0.772882	10% act-1
WBGene00007434	arp-6	0.188394	0.859128	10% act-1
WBGene00007840	C31C9.6	-0.14949	0.859128	10% act-1
WBGene00010664	dbn-1	0.301358	0.757359	10% act-1
WBGene00011978	T24B8.4	0.217454	0.855733	10% act-1
WBGene00013168	arp-1	0.24965	0.222625	10% act-1
WBGene00015100	B0280.2	0.853638	0.12925	10% act-1
WBGene00015107	viro-2	0.230173	0.77773	10% act-1
WBGene00016729	C46H11.3	-1.31907	NA	10% act-1
WBGene00016793	arp-11	-0.00735154	0.989645	10% act-1
WBGene00018187	twf-2	-0.304452	0.619154	10% act-1
WBGene00019792	M116.5	0.0815689	0.967454	10% act-1
WBGene00020094	wip-1	0.0474627	0.96802	10% act-1
WBGene00021170	arx-4	0.188305	0.683852	10% act-1
WBGene00021758	Y50D7A.10	0.164944	0.844627	10% act-1
WBGene00022425	plst-1	-0.0724508	0.930128	10% act-1
WBGene00022774	swsn-6	0.0414613	0.954502	10% act-1
WBGene00000063	act-1	-0.812338	0.197957	arx-2
WBGene00000064	act-2	-0.13037	0.844535	arx-2
WBGene00000065	act-3	-0.547999	0.438193	arx-2
WBGene00000066	act-4	-0.421883	0.522058	arx-2
WBGene00000067	act-5	2.15345	3.2880381453749e-11	arx-2
WBGene00000199	arx-1	0.878558	1.03613478776794e-05	arx-2
WBGene00000200	arx-2	4.36325	2.15817644227555e-13	arx-2
WBGene00000201	arx-3	0.856027	0.00013008	arx-2
WBGene00000203	arx-5	1.19998	6.68870832036296e-16	arx-2
WBGene00000204	arx-6	0.996316	5.98325260804182e-09	arx-2
WBGene00000205	arx-7	1.3408	1.44300198918207e-07	arx-2
WBGene00000228	atn-1	0.407864	0.234541	arx-2
WBGene00000292	cap-1	1.04687	1.98064274530273e-08	arx-2
WBGene00000293	cap-2	0.833539	1.67598206719797e-07	arx-2
WBGene00000768	cor-1	-0.88585	0.0342026	arx-2
WBGene00000780	cpn-4	-0.19355	0.660021	arx-2
WBGene00001132	alp-1	0.717191	0.0147167	arx-2
WBGene00004075	pod-1	1.07159	0.0015865	arx-2
WBGene00004855	sma-1	2.09202	1.06741794938309e-05	arx-2
WBGene00006794	unc-60	-0.136744	0.796838	arx-2
WBGene00006803	unc-70	-0.242625	0.598343	arx-2
WBGene00006957	wsp-1	1.10133	0.000106301	arx-2
WBGene00006958	wve-1	1.38424	8.18549010426892e-08	arx-2
WBGene00007434	arp-6	0.205062	0.66303	arx-2
WBGene00007840	C31C9.6	0.487724	0.075182	arx-2
WBGene00010664	dbn-1	1.22657	0.000161341	arx-2
WBGene00011978	T24B8.4	1.41196	5.08918644666736e-05	arx-2
WBGene00013168	arp-1	0.644614	3.38763548274259e-09	arx-2
WBGene00015100	B0280.2	1.39223	2.73255172947324e-05	arx-2
WBGene00015107	viro-2	0.784523	0.00428764	arx-2
WBGene00016729	C46H11.3	-0.441175	0.873026	arx-2
WBGene00016793	arp-11	0.447059	0.00500534	arx-2
WBGene00018187	twf-2	-0.0537659	0.901646	arx-2
WBGene00019792	M116.5	-1.01415	0.0878987	arx-2
WBGene00020094	wip-1	0.996536	0.00116422	arx-2
WBGene00021170	arx-4	0.82791	5.0491088995289e-07	arx-2
WBGene00021758	Y50D7A.10	0.518196	0.0605134	arx-2
WBGene00022425	plst-1	1.36957	1.66854898491998e-10	arx-2
WBGene00022774	swsn-6	-0.0596156	0.861523	arx-2
WBGene00000063	act-1	-0.184729	0.934496	lev-11
WBGene00000064	act-2	1.07359	0.0415929	lev-11
WBGene00000065	act-3	-0.740465	0.509585	lev-11
WBGene00000066	act-4	-0.335843	0.826735	lev-11
WBGene00000067	act-5	-0.615129	0.316897	lev-11
WBGene00000199	arx-1	-0.245382	0.608824	lev-11
WBGene00000200	arx-2	-0.180916	0.951409	lev-11
WBGene00000201	arx-3	-0.200654	0.757152	lev-11
WBGene00000203	arx-5	-0.00682069	0.993465	lev-11
WBGene00000204	arx-6	-0.0701415	0.925528	lev-11
WBGene00000205	arx-7	0.186517	0.830357	lev-11
WBGene00000228	atn-1	-0.498955	0.332407	lev-11
WBGene00000292	cap-1	-0.00127985	0.999139	lev-11
WBGene00000293	cap-2	0.100207	0.865619	lev-11
WBGene00000768	cor-1	0.667647	0.343064	lev-11
WBGene00000780	cpn-4	1.86775	1.31040797099517e-10	lev-11
WBGene00001132	alp-1	0.061225	0.965263	lev-11
WBGene00004075	pod-1	-0.0787964	0.96106	lev-11
WBGene00004855	sma-1	0.0536143	0.985359	lev-11
WBGene00006794	unc-60	0.989621	0.0166252	lev-11
WBGene00006803	unc-70	-0.141876	0.911687	lev-11
WBGene00006957	wsp-1	-0.106564	0.930633	lev-11
WBGene00006958	wve-1	-0.143623	0.887234	lev-11
WBGene00007434	arp-6	0.110766	0.933106	lev-11
WBGene00007840	C31C9.6	-0.616966	0.096286	lev-11
WBGene00010664	dbn-1	-0.084668	0.957808	lev-11
WBGene00011978	T24B8.4	0.43224	0.597005	lev-11
WBGene00013168	arp-1	-0.180855	0.422978	lev-11
WBGene00015100	B0280.2	-0.149539	0.917351	lev-11
WBGene00015107	viro-2	-0.459496	0.363635	lev-11
WBGene00016729	C46H11.3	-0.575152	NA	lev-11
WBGene00016793	arp-11	-0.065631	0.917351	lev-11
WBGene00018187	twf-2	-0.171242	0.828491	lev-11
WBGene00019792	M116.5	0.0701378	0.982321	lev-11
WBGene00020094	wip-1	-0.243798	0.792577	lev-11
WBGene00021170	arx-4	-0.051916	0.946544	lev-11
WBGene00021758	Y50D7A.10	-0.248114	0.720075	lev-11
WBGene00022425	plst-1	-0.35627	0.422813	lev-11
WBGene00022774	swsn-6	-0.100062	0.889262	lev-11
WBGene00000063	act-1	-1.10852	0.0520791	unc-60
WBGene00000064	act-2	-0.427244	0.368489	unc-60
WBGene00000065	act-3	-1.01127	0.0815153	unc-60
WBGene00000066	act-4	-0.906358	0.0796158	unc-60
WBGene00000067	act-5	1.30221	0.000123119	unc-60
WBGene00000199	arx-1	0.695015	0.000629223	unc-60
WBGene00000200	arx-2	1.19682	0.0832618	unc-60
WBGene00000201	arx-3	0.861943	0.000107436	unc-60
WBGene00000203	arx-5	1.04725	3.20070339296227e-12	unc-60
WBGene00000204	arx-6	0.91655	1.08172327913078e-07	unc-60
WBGene00000205	arx-7	1.11208	1.78016949907337e-05	unc-60
WBGene00000228	atn-1	0.441961	0.174205	unc-60
WBGene00000292	cap-1	0.798627	2.91709157495026e-05	unc-60
WBGene00000293	cap-2	0.943343	2.38449866434968e-09	unc-60
WBGene00000768	cor-1	-1.19006	0.00234262	unc-60
WBGene00000780	cpn-4	-0.325078	0.366877	unc-60
WBGene00001132	alp-1	0.624206	0.0344014	unc-60
WBGene00004075	pod-1	0.892941	0.00939172	unc-60
WBGene00004855	sma-1	1.54041	0.00163098	unc-60
WBGene00006794	unc-60	-0.589257	0.0937516	unc-60
WBGene00006803	unc-70	-0.240781	0.574775	unc-60
WBGene00006957	wsp-1	0.755882	0.0106492	unc-60
WBGene00006958	wve-1	0.92104	0.000601851	unc-60
WBGene00007434	arp-6	0.28537	0.476026	unc-60
WBGene00007840	C31C9.6	0.457067	0.0896223	unc-60
WBGene00010664	dbn-1	1.28626	6.515172406733e-05	unc-60
WBGene00011978	T24B8.4	1.36809	8.64834723980017e-05	unc-60
WBGene00013168	arp-1	0.676508	5.31815712445503e-10	unc-60
WBGene00015100	B0280.2	1.42759	1.35034840473495e-05	unc-60
WBGene00015107	viro-2	1.16291	7.01026716112016e-06	unc-60
WBGene00016729	C46H11.3	0.258445	0.9204	unc-60
WBGene00016793	arp-11	0.142094	0.476515	unc-60
WBGene00018187	twf-2	0.031407	0.942817	unc-60
WBGene00019792	M116.5	-0.922817	0.113083	unc-60
WBGene00020094	wip-1	1.15838	0.00010675	unc-60
WBGene00021170	arx-4	0.494103	0.00447052	unc-60
WBGene00021758	Y50D7A.10	0.438366	0.114006	unc-60
WBGene00022425	plst-1	0.579023	0.0135566	unc-60
WBGene00022774	swsn-6	-0.143188	0.587313	unc-60

### Sheet: Lipid Heatmap (S4F)
WBGene	Gene	log2FC	padj	condition
WBGene00003562	ncr-2	0.459574	0.606844	10% act-1
WBGene00001127	dyf-11	-0.450787	NA	10% act-1
WBGene00016506	abhd-5.1	-0.220397	0.762218	10% act-1
WBGene00003561	ncr-1	0.0562792	0.950348	10% act-1
WBGene00022642	lipl-5	-0.545509	0.684471	10% act-1
WBGene00017690	ceh-60	0.27149	0.609459	10% act-1
WBGene00019060	acox-3	-0.4369	0.724706	10% act-1
WBGene00007174	mboa-1	-0.0782984	0.97606	10% act-1
WBGene00006959	xbp-1	0.0441842	0.944504	10% act-1
WBGene00003607	nhr-8	-0.162752	0.866421	10% act-1
WBGene00003480	klf-3	0.275254	0.823229	10% act-1
WBGene00008370	D1054.1	-0.112861	0.898734	10% act-1
WBGene00021691	Y48G8AL.13	0.267876	0.63926	10% act-1
WBGene00010336	acox-1.6	-0.0501065	0.969435	10% act-1
WBGene00019686	K12H6.6	-0.0548852	0.946784	10% act-1
WBGene00008566	acox-1.3	-0.00609595	0.997863	10% act-1
WBGene00016507	abhd-5.2	-0.103029	0.912874	10% act-1
WBGene00015484	atgl-1	-0.36868	0.684471	10% act-1
WBGene00016997	cebp-1	0.656778	0.323734	10% act-1
WBGene00010828	M02B1.3	0.0768152	0.932601	10% act-1
WBGene00013407	fld-1	0.0345068	0.958471	10% act-1
WBGene00008167	acox-1.5	-0.200228	0.891366	10% act-1
WBGene00008564	acox-1.1	-0.480769	0.667571	10% act-1
WBGene00008565	acox-1.2	-0.702602	0.687922	10% act-1
WBGene00006796	unc-62	-0.193744	0.824047	10% act-1
WBGene00044094	fitm-2	-0.149649	0.849897	10% act-1
WBGene00008410	D2023.6	0.0135236	0.988385	10% act-1
WBGene00007711	lid-1	-0.242097	0.796361	10% act-1
WBGene00018318	F41H10.5	1.04915	0.23506	10% act-1
WBGene00008567	acox-1.4	-0.85894	0.620466	10% act-1
WBGene00003562	ncr-2	0.675615	0.0923985	arx-2
WBGene00001127	dyf-11	-1.40037	0.354259	arx-2
WBGene00016506	abhd-5.1	0.273435	0.383393	arx-2
WBGene00003561	ncr-1	1.52799	3.49076194324932e-11	arx-2
WBGene00022642	lipl-5	-3.36598	8.85253676730079e-13	arx-2
WBGene00017690	ceh-60	-0.0404223	0.917146	arx-2
WBGene00019060	acox-3	-1.14277	0.0143997	arx-2
WBGene00007174	mboa-1	0.249172	0.835513	arx-2
WBGene00006959	xbp-1	-0.136862	0.590283	arx-2
WBGene00003607	nhr-8	-0.714571	0.0169967	arx-2
WBGene00003480	klf-3	0.461016	0.335023	arx-2
WBGene00008370	D1054.1	-0.228609	0.522318	arx-2
WBGene00021691	Y48G8AL.13	0.653695	0.00422492	arx-2
WBGene00010336	acox-1.6	-0.914179	0.01039	arx-2
WBGene00019686	K12H6.6	-0.021743	0.958787	arx-2
WBGene00008566	acox-1.3	-3.11113	0.00125311	arx-2
WBGene00016507	abhd-5.2	0.162424	0.690301	arx-2
WBGene00015484	atgl-1	-0.63975	0.0914944	arx-2
WBGene00016997	cebp-1	1.92128	6.37397275023552e-09	arx-2
WBGene00010828	M02B1.3	1.15703	1.37724699945923e-06	arx-2
WBGene00013407	fld-1	0.457147	0.0160734	arx-2
WBGene00008167	acox-1.5	-0.193599	0.782221	arx-2
WBGene00008564	acox-1.1	-1.8155	1.35900100030128e-05	arx-2
WBGene00008565	acox-1.2	-3.19189	3.34655238751597e-07	arx-2
WBGene00006796	unc-62	-0.194054	0.620952	arx-2
WBGene00044094	fitm-2	-0.695085	0.00448056	arx-2
WBGene00008410	D2023.6	-0.605781	0.0295762	arx-2
WBGene00007711	lid-1	-0.388088	0.308825	arx-2
WBGene00018318	F41H10.5	2.80757	8.93581621124467e-10	arx-2
WBGene00008567	acox-1.4	-6.02002	2.22426541477344e-20	arx-2
WBGene00003562	ncr-2	0.453727	0.572334	lev-11
WBGene00001127	dyf-11	0.00745394	0.999139	lev-11
WBGene00016506	abhd-5.1	-0.260691	0.676352	lev-11
WBGene00003561	ncr-1	0.389447	0.410624	lev-11
WBGene00022642	lipl-5	-1.10636	0.157567	lev-11
WBGene00017690	ceh-60	0.241146	0.645878	lev-11
WBGene00019060	acox-3	-1.12254	0.0800577	lev-11
WBGene00007174	mboa-1	-0.869413	0.613574	lev-11
WBGene00006959	xbp-1	-0.0224678	0.984097	lev-11
WBGene00003607	nhr-8	0.0200315	0.989558	lev-11
WBGene00003480	klf-3	0.0441321	0.984853	lev-11
WBGene00008370	D1054.1	-0.205306	0.792577	lev-11
WBGene00021691	Y48G8AL.13	0.101743	0.909114	lev-11
WBGene00010336	acox-1.6	-0.600943	0.328342	lev-11
WBGene00019686	K12H6.6	-0.269336	0.61759	lev-11
WBGene00008566	acox-1.3	0.0195623	0.995762	lev-11
WBGene00016507	abhd-5.2	0.232302	0.761336	lev-11
WBGene00015484	atgl-1	0.0881655	0.957206	lev-11
WBGene00016997	cebp-1	0.230259	0.844832	lev-11
WBGene00010828	M02B1.3	0.0048409	0.996589	lev-11
WBGene00013407	fld-1	-0.0564891	0.943871	lev-11
WBGene00008167	acox-1.5	-0.264351	0.858842	lev-11
WBGene00008564	acox-1.1	-1.04542	0.096286	lev-11
WBGene00008565	acox-1.2	-1.96194	0.0209331	lev-11
WBGene00006796	unc-62	-0.041571	0.978574	lev-11
WBGene00044094	fitm-2	-0.520645	0.162972	lev-11
WBGene00008410	D2023.6	0.0466259	0.973378	lev-11
WBGene00007711	lid-1	-0.517338	0.363763	lev-11
WBGene00018318	F41H10.5	0.228971	0.909114	lev-11
WBGene00008567	acox-1.4	-1.15776	0.370086	lev-11
WBGene00003562	ncr-2	-0.117948	0.841127	unc-60
WBGene00001127	dyf-11	0.115363	0.951016	unc-60
WBGene00016506	abhd-5.1	0.026522	0.950598	unc-60
WBGene00003561	ncr-1	1.41766	1.12425712886512e-09	unc-60
WBGene00022642	lipl-5	-2.95679	5.55163079828906e-10	unc-60
WBGene00017690	ceh-60	0.756385	0.000321345	unc-60
WBGene00019060	acox-3	-1.26414	0.00512593	unc-60
WBGene00007174	mboa-1	0.346809	0.73632	unc-60
WBGene00006959	xbp-1	-0.0244507	0.938558	unc-60
WBGene00003607	nhr-8	0.139042	0.742081	unc-60
WBGene00003480	klf-3	0.936812	0.0169868	unc-60
WBGene00008370	D1054.1	-0.531507	0.0548399	unc-60
WBGene00021691	Y48G8AL.13	0.607606	0.00753527	unc-60
WBGene00010336	acox-1.6	-0.792782	0.0267934	unc-60
WBGene00019686	K12H6.6	0.384671	0.132497	unc-60
WBGene00008566	acox-1.3	-3.45999	0.000275642	unc-60
WBGene00016507	abhd-5.2	0.0684497	0.879746	unc-60
WBGene00015484	atgl-1	-0.476387	0.225365	unc-60
WBGene00016997	cebp-1	2.03954	7.08900021696983e-10	unc-60
WBGene00010828	M02B1.3	1.1836	7.32642070329015e-07	unc-60
WBGene00013407	fld-1	0.475475	0.00997606	unc-60
WBGene00008167	acox-1.5	-0.628524	0.205792	unc-60
WBGene00008564	acox-1.1	-1.43483	0.000751006	unc-60
WBGene00008565	acox-1.2	-3.30948	1.12875508244704e-07	unc-60
WBGene00006796	unc-62	0.286158	0.389148	unc-60
WBGene00044094	fitm-2	-0.454328	0.0782788	unc-60
WBGene00008410	D2023.6	-0.550058	0.0460972	unc-60
WBGene00007711	lid-1	-0.630918	0.0543577	unc-60
WBGene00018318	F41H10.5	2.19099	3.02341599833517e-06	unc-60
WBGene00008567	acox-1.4	-4.57546	3.00722664961177e-12	unc-60

### Sheet: Autophagy Heatmap (S6E)
WBGene	Gene	log2FC	padj	condition
WBGene00015776	dct-1	0.0659154	0.954624	10% act-1
WBGene00010882	atg-7	-0.0867081	0.876428	10% act-1
WBGene00022152	atg-5	0.128257	0.720493	10% act-1
WBGene00022078	epg-9	0.160303	0.881298	10% act-1
WBGene00016340	gba-2	0.231653	0.961746	10% act-1
WBGene00008706	gba-3	-0.510487	0.663521	10% act-1
WBGene00011528	fndc-1	0.304346	0.553335	10% act-1
WBGene00018294	atg-18	0.119974	0.830002	10% act-1
WBGene00018150	epg-4	0.00417952	0.994891	10% act-1
WBGene00016968	epg-5	-0.194456	0.709619	10% act-1
WBGene00004317	rbg-1	-0.172652	0.83462	10% act-1
WBGene00004286	rab-39	0.301743	0.654567	10% act-1
WBGene00002982	lgg-3	0.130955	0.85375	10% act-1
WBGene00002981	lgg-2	0.128126	0.796361	10% act-1
WBGene00002980	lgg-1	0.113809	0.843619	10% act-1
WBGene00013093	cup-14	0.0725223	0.920318	10% act-1
WBGene00021922	atg-3	0.194672	0.774903	10% act-1
WBGene00003652	nhr-62	0.177431	0.819925	10% act-1
WBGene00016455	C35E7.3	-0.383734	NA	10% act-1
WBGene00016456	C35E7.4	0.376338	0.605781	10% act-1
WBGene00013695	epg-8	0.300538	0.411272	10% act-1
WBGene00013595	atg-4.1	-0.0237234	0.973127	10% act-1
WBGene00011299	ikke-1	-0.0445076	0.955224	10% act-1
WBGene00011292	allo-1	0.682119	0.15189	10% act-1
WBGene00006578	tli-1	0.417899	0.543448	10% act-1
WBGene00021468	epg-2	0.119411	0.903379	10% act-1
WBGene00021160	gba-4	-0.667557	0.72742	10% act-1
WBGene00019427	atg-16.2	0.182434	0.785242	10% act-1
WBGene00000247	bec-1	0.0064025	0.992635	10% act-1
WBGene00017178	atg-16.1	0.37709	0.480632	10% act-1
WBGene00017045	atg-13	0.159383	0.81861	10% act-1
WBGene00012641	epg-6	0.370997	0.561838	10% act-1
WBGene00015776	dct-1	0.67463	0.0499203	arx-2
WBGene00010882	atg-7	0.158935	0.466443	arx-2
WBGene00022152	atg-5	0.46386	0.000255442	arx-2
WBGene00022078	epg-9	0.772535	0.0200509	arx-2
WBGene00016340	gba-2	-4.5361	0.000556184	arx-2
WBGene00008706	gba-3	0.234312	0.74259	arx-2
WBGene00011528	fndc-1	0.845057	6.70116322178604e-05	arx-2
WBGene00018294	atg-18	0.848857	1.74623083100876e-07	arx-2
WBGene00018150	epg-4	0.831237	1.87075150571609e-06	arx-2
WBGene00016968	epg-5	0.549008	0.00451976	arx-2
WBGene00004317	rbg-1	0.660837	0.0112647	arx-2
WBGene00004286	rab-39	0.761344	0.00406749	arx-2
WBGene00002982	lgg-3	0.675975	0.00125926	arx-2
WBGene00002981	lgg-2	0.584288	0.000280348	arx-2
WBGene00002980	lgg-1	0.725869	1.61309369534291e-05	arx-2
WBGene00013093	cup-14	0.461148	0.0396781	arx-2
WBGene00021922	atg-3	0.887366	5.19646927725347e-05	arx-2
WBGene00003652	nhr-62	0.998162	1.79857084769391e-05	arx-2
WBGene00016455	C35E7.3	1.78244	0.40518	arx-2
WBGene00016456	C35E7.4	0.95123	0.00115036	arx-2
WBGene00013695	epg-8	0.939517	2.11464515523181e-08	arx-2
WBGene00013595	atg-4.1	0.479974	0.0136458	arx-2
WBGene00011299	ikke-1	0.525282	0.0219302	arx-2
WBGene00011292	allo-1	1.68408	4.26999141851441e-10	arx-2
WBGene00006578	tli-1	1.66982	1.90309679943729e-09	arx-2
WBGene00021468	epg-2	0.659189	0.0305099	arx-2
WBGene00021160	gba-4	-3.45876	1.41999305636173e-07	arx-2
WBGene00019427	atg-16.2	1.35197	6.14075244422719e-11	arx-2
WBGene00000247	bec-1	0.332068	0.11595	arx-2
WBGene00017178	atg-16.1	1.10218	1.87075150571609e-06	arx-2
WBGene00017045	atg-13	0.992543	1.60822904503225e-06	arx-2
WBGene00012641	epg-6	1.26243	1.06914088668415e-06	arx-2
WBGene00015776	dct-1	-0.0221939	0.989558	lev-11
WBGene00010882	atg-7	-0.157832	0.720908	lev-11
WBGene00022152	atg-5	-0.0632604	0.900076	lev-11
WBGene00022078	epg-9	0.243638	0.801109	lev-11
WBGene00016340	gba-2	-2.97006	0.140317	lev-11
WBGene00008706	gba-3	-2.82241	1.02019859709807e-09	lev-11
WBGene00011528	fndc-1	0.260718	0.605226	lev-11
WBGene00018294	atg-18	0.129017	0.805701	lev-11
WBGene00018150	epg-4	-0.13966	0.80384	lev-11
WBGene00016968	epg-5	-0.312564	0.37997	lev-11
WBGene00004317	rbg-1	-0.174968	0.829953	lev-11
WBGene00004286	rab-39	0.00829945	0.994655	lev-11
WBGene00002982	lgg-3	0.081233	0.925742	lev-11
WBGene00002981	lgg-2	0.171597	0.679075	lev-11
WBGene00002980	lgg-1	0.167054	0.720772	lev-11
WBGene00013093	cup-14	-0.0863947	0.917511	lev-11
WBGene00021922	atg-3	-0.0415702	0.972761	lev-11
WBGene00003652	nhr-62	-0.464714	0.268199	lev-11
WBGene00016455	C35E7.3	1.22404	NA	lev-11
WBGene00016456	C35E7.4	0.064362	0.965263	lev-11
WBGene00013695	epg-8	0.0229542	0.983708	lev-11
WBGene00013595	atg-4.1	-0.285063	0.437619	lev-11
WBGene00011299	ikke-1	-0.0545844	0.957808	lev-11
WBGene00011292	allo-1	0.771895	0.0527893	lev-11
WBGene00006578	tli-1	0.155023	0.887234	lev-11
WBGene00021468	epg-2	-0.273693	0.728445	lev-11
WBGene00021160	gba-4	0.0683997	0.986402	lev-11
WBGene00019427	atg-16.2	0.0990426	0.910891	lev-11
WBGene00000247	bec-1	0.0253498	0.982321	lev-11
WBGene00017178	atg-16.1	0.264921	0.664128	lev-11
WBGene00017045	atg-13	0.169745	0.796775	lev-11
WBGene00012641	epg-6	0.148084	0.880538	lev-11
WBGene00015776	dct-1	1.11869	0.00033596	unc-60
WBGene00010882	atg-7	0.443488	0.00712433	unc-60
WBGene00022152	atg-5	0.544556	9.53582513713449e-06	unc-60
WBGene00022078	epg-9	1.02509	0.00105335	unc-60
WBGene00016340	gba-2	-3.3963	0.0118885	unc-60
WBGene00008706	gba-3	-0.263155	0.682763	unc-60
WBGene00011528	fndc-1	0.631025	0.00375861	unc-60
WBGene00018294	atg-18	0.787057	1.49808849206233e-06	unc-60
WBGene00018150	epg-4	0.397753	0.037345	unc-60
WBGene00016968	epg-5	0.71648	0.000107316	unc-60
WBGene00004317	rbg-1	0.748203	0.00291634	unc-60
WBGene00004286	rab-39	0.765281	0.00331527	unc-60
WBGene00002982	lgg-3	0.87911	1.07070640131505e-05	unc-60
WBGene00002981	lgg-2	0.565391	0.000420244	unc-60
WBGene00002980	lgg-1	0.581534	0.000703222	unc-60
WBGene00013093	cup-14	0.682598	0.000946702	unc-60
WBGene00021922	atg-3	0.88287	5.2843627413882e-05	unc-60
WBGene00003652	nhr-62	1.09521	1.78369391596683e-06	unc-60
WBGene00016455	C35E7.3	3.73451	0.0222513	unc-60
WBGene00016456	C35E7.4	0.838599	0.00428527	unc-60
WBGene00013695	epg-8	0.9474	1.59809513317219e-08	unc-60
WBGene00013595	atg-4.1	0.707746	9.98844530139577e-05	unc-60
WBGene00011299	ikke-1	0.8329	8.17240124091967e-05	unc-60
WBGene00011292	allo-1	2.13382	2.05131929347963e-15	unc-60
WBGene00006578	tli-1	1.77905	1.57773297719281e-10	unc-60
WBGene00021468	epg-2	0.3425	0.319835	unc-60
WBGene00021160	gba-4	-3.40678	2.25084359278322e-07	unc-60
WBGene00019427	atg-16.2	1.18528	1.47760637236429e-08	unc-60
WBGene00000247	bec-1	0.639498	0.000501698	unc-60
WBGene00017178	atg-16.1	0.743933	0.00201159	unc-60
WBGene00017045	atg-13	0.901663	1.51250808660945e-05	unc-60
WBGene00012641	epg-6	1.29757	4.90428132827546e-07	unc-60

### Sheet: LatA_Jasp Actin Heatmap (S13E)
WBGene	Gene	log2FC	padj	condition
WBGene00000063	act-1	0.234629	1	Jasp D2
WBGene00000064	act-2	0.0685125	1	Jasp D2
WBGene00000065	act-3	0.00258076	1	Jasp D2
WBGene00000066	act-4	0.00885333	1	Jasp D2
WBGene00000067	act-5	0.155496	1	Jasp D2
WBGene00000199	arx-1	-0.00655856	1	Jasp D2
WBGene00000200	arx-2	-0.032057	1	Jasp D2
WBGene00000201	arx-3	-0.0552778	1	Jasp D2
WBGene00000203	arx-5	0.0977138	1	Jasp D2
WBGene00000204	arx-6	0.0227678	1	Jasp D2
WBGene00000205	arx-7	0.0991193	1	Jasp D2
WBGene00000228	atn-1	-0.0231885	1	Jasp D2
WBGene00000292	cap-1	0.0934218	1	Jasp D2
WBGene00000293	cap-2	-0.0169471	1	Jasp D2
WBGene00000768	cor-1	0.0489231	1	Jasp D2
WBGene00000780	cpn-4	0.0550083	1	Jasp D2
WBGene00001132	alp-1	0.0303146	1	Jasp D2
WBGene00004075	pod-1	0.0222495	1	Jasp D2
WBGene00004855	sma-1	-0.0292472	1	Jasp D2
WBGene00006794	unc-60	0.0334284	1	Jasp D2
WBGene00006803	unc-70	0.012094	1	Jasp D2
WBGene00006957	wsp-1	-0.0889793	1	Jasp D2
WBGene00006958	wve-1	0.0688872	1	Jasp D2
WBGene00007434	arp-6	-0.052426	1	Jasp D2
WBGene00007840	C31C9.6	-0.109481	1	Jasp D2
WBGene00010664	dbn-1	0.039269	1	Jasp D2
WBGene00011978	T24B8.4	-0.00869248	1	Jasp D2
WBGene00013168	arp-1	0.0779006	1	Jasp D2
WBGene00015100	B0280.2	0.0382231	1	Jasp D2
WBGene00015107	viro-2	-0.198317	1	Jasp D2
WBGene00016729	C46H11.3	0.20137	1	Jasp D2
WBGene00016793	arp-11	0.0407359	1	Jasp D2
WBGene00018187	twf-2	0.040978	1	Jasp D2
WBGene00019792	M116.5	-0.153061	1	Jasp D2
WBGene00020094	wip-1	0.00244862	1	Jasp D2
WBGene00021170	arx-4	-0.0210988	1	Jasp D2
WBGene00021758	Y50D7A.10	0.172266	1	Jasp D2
WBGene00022425	plst-1	-0.0531036	1	Jasp D2
WBGene00022774	swsn-6	0.1727	1	Jasp D2
WBGene00000063	act-1	-0.166402	0.999394	LatA D2
WBGene00000064	act-2	0.0162389	0.999394	LatA D2
WBGene00000065	act-3	0.0174515	0.999394	LatA D2
WBGene00000066	act-4	-0.0530675	0.999394	LatA D2
WBGene00000067	act-5	1.95622	7.56281605796996e-18	LatA D2
WBGene00000199	arx-1	0.278519	0.52219	LatA D2
WBGene00000200	arx-2	0.245172	0.531846	LatA D2
WBGene00000201	arx-3	0.268096	0.487678	LatA D2
WBGene00000203	arx-5	0.28963	0.673417	LatA D2
WBGene00000204	arx-6	0.259529	0.592017	LatA D2
WBGene00000205	arx-7	0.331459	0.648915	LatA D2
WBGene00000228	atn-1	0.120775	0.999394	LatA D2
WBGene00000292	cap-1	0.269441	0.550661	LatA D2
WBGene00000293	cap-2	0.19601	0.796709	LatA D2
WBGene00000768	cor-1	0.0763944	0.999394	LatA D2
WBGene00000780	cpn-4	0.0886294	0.999394	LatA D2
WBGene00001132	alp-1	0.509605	0.0740078	LatA D2
WBGene00004075	pod-1	0.407079	0.363212	LatA D2
WBGene00004855	sma-1	0.637451	0.102791	LatA D2
WBGene00006794	unc-60	0.181644	0.981819	LatA D2
WBGene00006803	unc-70	0.0171497	0.999394	LatA D2
WBGene00006957	wsp-1	0.224429	0.770259	LatA D2
WBGene00006958	wve-1	0.431077	0.171016	LatA D2
WBGene00007434	arp-6	-0.0367017	0.999394	LatA D2
WBGene00007840	C31C9.6	0.149037	0.999394	LatA D2
WBGene00010664	dbn-1	0.309032	0.383931	LatA D2
WBGene00011978	T24B8.4	0.553452	0.169522	LatA D2
WBGene00013168	arp-1	0.223015	0.642502	LatA D2
WBGene00015100	B0280.2	0.435623	0.875763	LatA D2
WBGene00015107	viro-2	-0.0844937	0.999394	LatA D2
WBGene00016729	C46H11.3	-0.586558	NA	LatA D2
WBGene00016793	arp-11	0.174089	0.993938	LatA D2
WBGene00018187	twf-2	0.127323	0.999394	LatA D2
WBGene00019792	M116.5	0.173903	0.999394	LatA D2
WBGene00020094	wip-1	0.354435	0.306192	LatA D2
WBGene00021170	arx-4	0.0688152	0.999394	LatA D2
WBGene00021758	Y50D7A.10	0.0135825	0.999394	LatA D2
WBGene00022425	plst-1	0.113246	0.999394	LatA D2
WBGene00022774	swsn-6	-0.133026	0.999394	LatA D2
WBGene00000063	act-1	0.0263099	0.990115	Jasp D6
WBGene00000064	act-2	0.163505	0.978744	Jasp D6
WBGene00000065	act-3	-0.0655368	0.983365	Jasp D6
WBGene00000066	act-4	-0.108878	0.978744	Jasp D6
WBGene00000067	act-5	-0.0315414	0.992536	Jasp D6
WBGene00000199	arx-1	0.0370683	0.986338	Jasp D6
WBGene00000200	arx-2	0.106066	0.978744	Jasp D6
WBGene00000201	arx-3	0.0623993	0.981271	Jasp D6
WBGene00000203	arx-5	0.0196054	0.99083	Jasp D6
WBGene00000204	arx-6	0.0403998	0.985781	Jasp D6
WBGene00000205	arx-7	0.130287	0.978744	Jasp D6
WBGene00000228	atn-1	-0.376919	0.978744	Jasp D6
WBGene00000292	cap-1	0.00337548	0.997552	Jasp D6
WBGene00000293	cap-2	-0.00222485	0.99792	Jasp D6
WBGene00000768	cor-1	-0.128129	0.978744	Jasp D6
WBGene00000780	cpn-4	0.0414195	0.988289	Jasp D6
WBGene00001132	alp-1	-0.344184	0.978744	Jasp D6
WBGene00004075	pod-1	0.229395	0.978744	Jasp D6
WBGene00004855	sma-1	-0.0851631	0.983365	Jasp D6
WBGene00006794	unc-60	-0.504979	0.978744	Jasp D6
WBGene00006803	unc-70	-0.193376	0.978744	Jasp D6
WBGene00006957	wsp-1	0.234623	0.978744	Jasp D6
WBGene00006958	wve-1	0.255425	0.978744	Jasp D6
WBGene00007434	arp-6	0.222558	0.978744	Jasp D6
WBGene00007840	C31C9.6	-0.110428	0.981304	Jasp D6
WBGene00010664	dbn-1	0.146942	0.978744	Jasp D6
WBGene00011978	T24B8.4	0.0160428	0.992654	Jasp D6
WBGene00013168	arp-1	0.090458	0.978744	Jasp D6
WBGene00015100	B0280.2	0.031535	0.992449	Jasp D6
WBGene00015107	viro-2	-0.113299	0.981304	Jasp D6
WBGene00016729	C46H11.3	1.33176	0.978744	Jasp D6
WBGene00016793	arp-11	0.290603	0.978744	Jasp D6
WBGene00018187	twf-2	-0.259952	0.978744	Jasp D6
WBGene00019792	M116.5	0.299883	0.978744	Jasp D6
WBGene00020094	wip-1	0.156838	0.978744	Jasp D6
WBGene00021170	arx-4	0.033017	0.986428	Jasp D6
WBGene00021758	Y50D7A.10	0.210358	0.978744	Jasp D6
WBGene00022425	plst-1	-0.0942978	0.978744	Jasp D6
WBGene00022774	swsn-6	0.268289	0.978744	Jasp D6
WBGene00000063	act-1	-0.129012	0.822225	LatA D6
WBGene00000064	act-2	0.127206	0.822975	LatA D6
WBGene00000065	act-3	-0.213085	0.705153	LatA D6
WBGene00000066	act-4	-0.152446	0.788082	LatA D6
WBGene00000067	act-5	2.41779	0.000109527	LatA D6
WBGene00000199	arx-1	0.111525	0.796191	LatA D6
WBGene00000200	arx-2	0.28198	0.656307	LatA D6
WBGene00000201	arx-3	0.137142	0.746945	LatA D6
WBGene00000203	arx-5	0.124301	0.789069	LatA D6
WBGene00000204	arx-6	0.103001	0.824753	LatA D6
WBGene00000205	arx-7	0.182627	0.764892	LatA D6
WBGene00000228	atn-1	-0.196153	0.80961	LatA D6
WBGene00000292	cap-1	0.154122	0.764338	LatA D6
WBGene00000293	cap-2	0.134727	0.741894	LatA D6
WBGene00000768	cor-1	-0.235857	0.740013	LatA D6
WBGene00000780	cpn-4	-0.216953	0.735283	LatA D6
WBGene00001132	alp-1	-0.0319991	0.96784	LatA D6
WBGene00004075	pod-1	0.222679	0.703443	LatA D6
WBGene00004855	sma-1	0.148693	0.824836	LatA D6
WBGene00006794	unc-60	-0.512658	0.61194	LatA D6
WBGene00006803	unc-70	-0.289529	0.657217	LatA D6
WBGene00006957	wsp-1	0.290294	0.69882	LatA D6
WBGene00006958	wve-1	0.45781	0.644879	LatA D6
WBGene00007434	arp-6	0.434026	0.656307	LatA D6
WBGene00007840	C31C9.6	-0.204798	0.786038	LatA D6
WBGene00010664	dbn-1	0.148962	0.820577	LatA D6
WBGene00011978	T24B8.4	0.163437	0.805203	LatA D6
WBGene00013168	arp-1	0.179584	0.720648	LatA D6
WBGene00015100	B0280.2	0.579183	0.649124	LatA D6
WBGene00015107	viro-2	-0.401692	0.656307	LatA D6
WBGene00016729	C46H11.3	0.235333	0.933952	LatA D6
WBGene00016793	arp-11	0.364651	0.65169	LatA D6
WBGene00018187	twf-2	-0.472838	0.620414	LatA D6
WBGene00019792	M116.5	0.334265	0.741948	LatA D6
WBGene00020094	wip-1	0.163991	0.778325	LatA D6
WBGene00021170	arx-4	0.070865	0.865504	LatA D6
WBGene00021758	Y50D7A.10	0.0535258	0.928876	LatA D6
WBGene00022425	plst-1	0.0574734	0.924031	LatA D6
WBGene00022774	swsn-6	0.299231	0.689742	LatA D6
